# Ecological and functional stratification of the stool microbiome predicts response to immune checkpoint inhibitors across cancer types

**DOI:** 10.1101/2025.05.07.652660

**Authors:** Vera A. Orletskaia, Evgenii I. Olekhnovich

## Abstract

Despite the recognized role of the gut microbiome in modulating immune checkpoint inhibitor (ICI) efficacy, the ecological principles governing this relationship remain elusive. Moving beyond cataloging specific bacteria, we investigated whether general ecosystem properties determine clinical outcome. Through genome-resolved metagenomic analysis, we constructed a comprehensive catalog from 951 stool metagenomes and subsequently analyzed a curated subset of 624 samples from 11 multi-cancer cohorts. Our catalog comprises 3,816 non-redundant metagenome-assembled genomes (MAGs) and reveals key ecological determinants of ICI response. We found that clinical benefit is associated with an ecosystem dominated by prevalent, autochthonous taxa. A taxon’s prevalence in the population positively correlated with its association with positive outcome. Functionally, responder-associated microbes were enriched in genomic capacity for complex carbohydrate metabolism (including specialized mucin degradation) and amino acid biosynthesis. In contrast, non-response was characterized by enrichment of low-prevalence, exogenous (oral and food-derived) bacteria and a functional shift toward nucleoside metabolism, indicative of a dysbiotic state focused on replication. A log-ratio biomarker capturing this ecological shift provided generalizable predictive value across independent cohorts (mean AUC = 0.67 ± 0.13). Our results support an ecological interpretation of the “Anna Karenina principle” in microbiomes: response is linked to a stable, functionally coherent microbial community, whereas non-response represents a destabilized state with high individual variability. This reframes the search for biomarkers from individual taxa to the assessment of ecosystem stability and metabolic competence, providing a foundation for microbiome-targeted strategies to improve cancer immunotherapy outcomes.
