## Supplementary Table S2 for "Ecological and functional stratification of the stool microbiome predicts response to immune checkpoint inhibitors across cancer types"

### Sheet: Table_S3
sampleid	response	dataset	cancer_type	age	gender	shannon
ERR12405909	NR	Gunjur_2024	Other	70	female	3.92907
ERR12405910	NR	Gunjur_2024	Other	37	female	3.88181
ERR12405911	R	Gunjur_2024	Other	37	male	3.8442
ERR12405912	R	Gunjur_2024	Other	42	male	4.30694
ERR12405913	NR	Gunjur_2024	Other	59	male	3.96365
ERR12405914	R	Gunjur_2024	Other	46	male	3.03901
ERR12405915	R	Gunjur_2024	Other	57	female	4.01411
ERR12405916	NR	Gunjur_2024	Other	65	female	4.00846
ERR12405917	NR	Gunjur_2024	Other	37	female	3.82224
ERR12405918	R	Gunjur_2024	Other	44	female	1.32842
ERR12405919	NR	Gunjur_2024	Other	51	female	3.82748
ERR12405920	NR	Gunjur_2024	Other	66	male	3.40709
ERR12405921	R	Gunjur_2024	Other	57	female	3.844
ERR12405922	R	Gunjur_2024	Other	60	male	3.13129
ERR12405923	R	Gunjur_2024	Other	35	male	3.412
ERR12405924	NR	Gunjur_2024	Other	55	male	3.742
ERR12405925	NR	Gunjur_2024	Other	73	male	3.48521
ERR12405926	NR	Gunjur_2024	Other	64	male	4.32438
ERR12405927	R	Gunjur_2024	Other	22	female	3.74566
ERR12405928	NR	Gunjur_2024	Other	64	female	3.77679
ERR12405929	NR	Gunjur_2024	Other	50	female	3.69848
ERR12405930	R	Gunjur_2024	Other	82	female	3.07671
ERR12405931	R	Gunjur_2024	Other	72	male	3.29731
ERR12405932	NR	Gunjur_2024	Other	64	male	3.85928
ERR12405933	NR	Gunjur_2024	Other	68	male	3.94902
ERR12405934	NR	Gunjur_2024	Other	66	female	3.88448
ERR12405935	R	Gunjur_2024	Other	47	female	3.92735
ERR12405936	NR	Gunjur_2024	Other	66	female	2.591
ERR12405937	NR	Gunjur_2024	Other	73	female	3.71662
ERR12405938	R	Gunjur_2024	Other	74	female	4.15418
ERR12405939	NR	Gunjur_2024	Other	71	male	3.15416
ERR12405940	NR	Gunjur_2024	Other	40	male	3.02998
ERR12405941	NR	Gunjur_2024	Other	73	male	3.02014
ERR12405942	R	Gunjur_2024	Other	68	female	4.13067
ERR12405943	R	Gunjur_2024	Other	71	female	4.48614
ERR12405944	R	Gunjur_2024	Other	51	female	4.0894
ERR12405945	NR	Gunjur_2024	Other	52	female	3.36733
ERR12405946	NR	Gunjur_2024	Other	57	female	3.52862
ERR12405947	NR	Gunjur_2024	Other	69	male	4.0578
ERR12405948	R	Gunjur_2024	Other	80	female	4.09289
ERR12405949	NR	Gunjur_2024	Other	20	male	3.28808
ERR12405950	NR	Gunjur_2024	Other	58	female	3.64013
ERR12405952	R	Gunjur_2024	Other	68	female	3.43954
ERR12405953	NR	Gunjur_2024	Other	37	female	4.07276
ERR12405954	NR	Gunjur_2024	Other	30	female	3.59523
ERR12405955	R	Gunjur_2024	Other	58	female	4.23408
ERR12405956	R	Gunjur_2024	Other	38	male	3.30551
ERR12405957	R	Gunjur_2024	Other	63	female	3.70294
ERR12405958	R	Gunjur_2024	Other	55	female	2.28237
ERR12405959	R	Gunjur_2024	Other	55	male	4.11822
ERR12405960	R	Gunjur_2024	Other	76	female	4.05022
ERR12405961	NR	Gunjur_2024	Other	72	male	3.46559
ERR12405962	R	Gunjur_2024	Other	42	female	4.546
ERR12405963	R	Gunjur_2024	Other	60	female	4.55103
ERR12405964	NR	Gunjur_2024	Other	51	female	2.47934
ERR12405965	NR	Gunjur_2024	Other	65	female	3.96516
ERR12405966	R	Gunjur_2024	Other	59	female	3.22519
ERR12405967	R	Gunjur_2024	Other	51	female	4.18014
ERR12405968	R	Gunjur_2024	Other	56	female	3.59663
ERR12405969	NR	Gunjur_2024	Other	74	male	3.7597
ERR12405970	R	Gunjur_2024	Other	58	female	3.86249
ERR12405971	R	Gunjur_2024	Other	43	male	3.83504
ERR12405972	R	Gunjur_2024	Other	59	male	3.73724
ERR12405973	R	Gunjur_2024	Other	63	male	3.84204
ERR12405974	NR	Gunjur_2024	Other	47	male	4.15727
ERR12405975	NR	Gunjur_2024	Other	61	male	3.02551
ERR12405976	R	Gunjur_2024	Other	61	female	4.85938
ERR12405977	NR	Gunjur_2024	Other	47	female	4.07335
ERR12405978	R	Gunjur_2024	Other	51	male	3.67203
ERR12405979	R	Gunjur_2024	Other	73	female	4.0054
ERR12405980	R	Gunjur_2024	Other	72	female	4.19729
ERR12405981	R	Gunjur_2024	Other	70	female	3.65556
ERR12405982	R	Gunjur_2024	Other	43	female	4.36163
ERR12405983	R	Gunjur_2024	Other	58	male	3.98595
ERR12405984	R	Gunjur_2024	Other	71	female	3.46213
ERR12405985	R	Gunjur_2024	Other	49	female	4.46365
ERR12405986	NR	Gunjur_2024	Other	38	female	2.93332
ERR12405987	R	Gunjur_2024	Other	71	female	3.71597
ERR12405988	NR	Gunjur_2024	Other	65	male	4.08767
ERR12405989	NR	Gunjur_2024	Other	70	male	3.89499
ERR12405990	R	Gunjur_2024	Other	63	female	3.65616
ERR12405991	NR	Gunjur_2024	Other	67	male	4.15782
ERR12405992	R	Gunjur_2024	Other	72	female	3.5857
ERR12405993	NR	Gunjur_2024	Other	27	male	3.47848
ERR12405994	NR	Gunjur_2024	Other	57	female	3.8402
ERR12405995	NR	Gunjur_2024	Other	72	female	4.09889
ERR12405996	NR	Gunjur_2024	Other	26	female	4.19359
ERR12405997	R	Gunjur_2024	Other	40	female	4.75187
ERR12405998	R	Gunjur_2024	Other	70	male	3.90042
ERR12405999	NR	Gunjur_2024	Other	67	female	3.48467
ERR12406000	NR	Gunjur_2024	Other	63	female	4.18568
ERR12406001	NR	Gunjur_2024	Other	75	female	4.10902
ERR12406002	R	Gunjur_2024	Other	55	male	3.2861
ERR12406003	R	Gunjur_2024	Other	72	female	4.21735
ERR12406004	R	Gunjur_2024	Other	76	female	3.3904
ERR12406005	R	Gunjur_2024	Other	65	male	3.32398
ERR12406006	NR	Gunjur_2024	Other	40	female	4.02111
ERR12406007	NR	Gunjur_2024	Other	68	female	3.67005
ERR12406008	NR	Gunjur_2024	Other	62	female	4.24066
ERR12406009	R	Gunjur_2024	Other	45	female	2.89243
ERR12406010	NR	Gunjur_2024	Other	75	female	4.27349
ERR12406011	R	Gunjur_2024	Other	57	male	3.94209
ERR12406012	R	Gunjur_2024	Other	81	female	4.44255
ERR12406013	NR	Gunjur_2024	Other	66	female	4.53464
ERR12406014	R	Gunjur_2024	Other	72	female	4.04228
ERR12406015	NR	Gunjur_2024	Other	47	female	3.1314
ERR6229432	NR	Lee_2022	Melanoma	NA	NA	4.29797
ERR6230245	R	Lee_2022	Melanoma	NA	NA	3.48496
ERR6230278	R	Lee_2022	Melanoma	NA	NA	3.71823
ERR6230326	NR	Lee_2022	Melanoma	NA	NA	2.86142
ERR6230340	R	Lee_2022	Melanoma	NA	NA	3.37371
ERR6231475	NR	Lee_2022	Melanoma	NA	NA	3.53136
ERR6231548	NR	Lee_2022	Melanoma	NA	NA	3.5973
ERR6231616	R	Lee_2022	Melanoma	NA	NA	4.25518
ERR6232382	NR	Lee_2022	Melanoma	NA	NA	3.60963
ERR6232425	NR	Lee_2022	Melanoma	NA	NA	2.91574
ERR6232458	R	Lee_2022	Melanoma	NA	NA	4.72289
ERR6232518	NR	Lee_2022	Melanoma	NA	NA	3.22387
ERR6232521	R	Lee_2022	Melanoma	NA	NA	3.89415
ERR6232522	NR	Lee_2022	Melanoma	NA	NA	3.35602
ERR6232523	R	Lee_2022	Melanoma	NA	NA	3.60042
ERR6232524	R	Lee_2022	Melanoma	NA	NA	3.83942
ERR6232525	NR	Lee_2022	Melanoma	NA	NA	3.26759
ERR6232526	NR	Lee_2022	Melanoma	NA	NA	3.10373
ERR6232527	R	Lee_2022	Melanoma	NA	NA	4.76142
ERR6232528	R	Lee_2022	Melanoma	NA	NA	4.93129
ERR6232529	R	Lee_2022	Melanoma	NA	NA	3.55343
ERR6232686	NR	Lee_2022	Melanoma	NA	NA	4.05053
ERR6232687	R	Lee_2022	Melanoma	NA	NA	3.52386
ERR6232688	R	Lee_2022	Melanoma	NA	NA	4.18876
ERR6233692	R	Lee_2022	Melanoma	NA	NA	4.37383
ERR6233693	R	Lee_2022	Melanoma	NA	NA	4.41686
ERR6233694	NR	Lee_2022	Melanoma	NA	NA	2.69126
ERR6233695	NR	Lee_2022	Melanoma	NA	NA	5.42689
ERR6235716	NR	Lee_2022	Melanoma	NA	NA	3.96493
ERR6235717	NR	Lee_2022	Melanoma	NA	NA	3.9816
ERR6235718	NR	Lee_2022	Melanoma	NA	NA	3.79926
ERR6236131	R	Lee_2022	Melanoma	NA	NA	4.48477
ERR6239138	R	Lee_2022	Melanoma	NA	NA	4.09484
ERR6239139	R	Lee_2022	Melanoma	NA	NA	4.48058
ERR6243877	NR	Lee_2022	Melanoma	NA	NA	4.73294
ERR6243878	R	Lee_2022	Melanoma	NA	NA	4.96222
ERR6243879	R	Lee_2022	Melanoma	NA	NA	3.34896
ERR6243880	R	Lee_2022	Melanoma	NA	NA	5.46466
ERR6248618	R	Lee_2022	Melanoma	NA	NA	3.6143
ERR6254869	R	Lee_2022	Melanoma	NA	NA	4.79296
ERR6254870	NR	Lee_2022	Melanoma	NA	NA	3.22763
ERR6254871	R	Lee_2022	Melanoma	NA	NA	4.64729
ERR6257997	R	Lee_2022	Melanoma	NA	NA	3.81994
ERR6264280	R	Lee_2022	Melanoma	NA	NA	4.57881
ERR6264281	R	Lee_2022	Melanoma	NA	NA	5.74815
ERR6267711	R	Lee_2022	Melanoma	NA	NA	4.52867
ERR6267712	R	Lee_2022	Melanoma	NA	NA	5.2166
ERR6271719	R	Lee_2022	Melanoma	NA	NA	4.5855
ERR6271720	R	Lee_2022	Melanoma	NA	NA	4.63206
ERR6271721	NR	Lee_2022	Melanoma	NA	NA	4.95687
ERR6273965	NR	Lee_2022	Melanoma	NA	NA	4.91829
ERR6275652	R	Lee_2022	Melanoma	NA	NA	4.66417
ERR6275659	NR	Lee_2022	Melanoma	NA	NA	4.53642
ERR6275661	NR	Lee_2022	Melanoma	NA	NA	5.12269
ERR6275663	R	Lee_2022	Melanoma	NA	NA	4.50382
ERR6275664	NR	Lee_2022	Melanoma	NA	NA	3.74501
ERR6275665	R	Lee_2022	Melanoma	NA	NA	4.31287
ERR6275666	NR	Lee_2022	Melanoma	NA	NA	4.87368
ERR6275667	R	Lee_2022	Melanoma	NA	NA	4.65771
ERR6275668	NR	Lee_2022	Melanoma	NA	NA	4.9293
ERR6275669	R	Lee_2022	Melanoma	NA	NA	4.90279
ERR6275670	R	Lee_2022	Melanoma	NA	NA	4.52255
ERR6275671	NR	Lee_2022	Melanoma	NA	NA	4.67319
ERR6275672	NR	Lee_2022	Melanoma	NA	NA	3.62444
ERR6275673	NR	Lee_2022	Melanoma	NA	NA	5.0292
ERR6275674	R	Lee_2022	Melanoma	NA	NA	5.11279
ERR6275675	R	Lee_2022	Melanoma	NA	NA	4.34794
ERR6275676	R	Lee_2022	Melanoma	NA	NA	4.70783
ERR6275677	NR	Lee_2022	Melanoma	NA	NA	4.81635
ERR6275678	R	Lee_2022	Melanoma	NA	NA	3.51304
ERR6275679	NR	Lee_2022	Melanoma	NA	NA	3.73469
ERR6275680	NR	Lee_2022	Melanoma	NA	NA	5.14742
ERR6275681	R	Lee_2022	Melanoma	NA	NA	3.10947
ERR6275682	NR	Lee_2022	Melanoma	NA	NA	4.98766
ERR6275683	NR	Lee_2022	Melanoma	NA	NA	5.06862
ERR6275684	R	Lee_2022	Melanoma	NA	NA	3.1805
ERR6279614	R	Lee_2022	Melanoma	NA	NA	4.02939
ERR6279615	R	Lee_2022	Melanoma	NA	NA	4.26969
ERR6279616	R	Lee_2022	Melanoma	NA	NA	4.00326
ERR6279618	R	Lee_2022	Melanoma	NA	NA	5.23694
ERR6279619	R	Lee_2022	Melanoma	NA	NA	4.70743
ERR6279620	NR	Lee_2022	Melanoma	NA	NA	3.88289
ERR6279621	R	Lee_2022	Melanoma	NA	NA	4.69971
ERR6279622	R	Lee_2022	Melanoma	NA	NA	5.05465
ERR6279623	R	Lee_2022	Melanoma	NA	NA	4.35627
ERR6279624	R	Lee_2022	Melanoma	NA	NA	4.18711
ERR6279625	NR	Lee_2022	Melanoma	NA	NA	3.83288
ERR6279626	NR	Lee_2022	Melanoma	NA	NA	4.49309
ERR6279627	NR	Lee_2022	Melanoma	NA	NA	2.73651
ERR6279628	NR	Lee_2022	Melanoma	NA	NA	5.19718
ERR6279629	NR	Lee_2022	Melanoma	NA	NA	4.16178
ERR6279644	R	Lee_2022	Melanoma	NA	NA	4.38581
ERR6279645	R	Lee_2022	Melanoma	NA	NA	3.90986
ERR6279646	NR	Lee_2022	Melanoma	NA	NA	3.45289
ERR6279647	NR	Lee_2022	Melanoma	NA	NA	5.79116
ERR6279648	R	Lee_2022	Melanoma	NA	NA	3.46166
ERR6279649	R	Lee_2022	Melanoma	NA	NA	4.09095
ERR6279650	R	Lee_2022	Melanoma	NA	NA	3.72341
ERR6279651	R	Lee_2022	Melanoma	NA	NA	4.11754
ERR6279652	R	Lee_2022	Melanoma	NA	NA	3.79992
ERR6279653	NR	Lee_2022	Melanoma	NA	NA	4.08505
ERR6279654	NR	Lee_2022	Melanoma	NA	NA	3.85212
ERR6279655	R	Lee_2022	Melanoma	NA	NA	4.41416
ERR6279656	NR	Lee_2022	Melanoma	NA	NA	5.30429
ERR6279657	R	Lee_2022	Melanoma	NA	NA	5.0797
ERR6279658	R	Lee_2022	Melanoma	NA	NA	2.50645
ERR6279659	NR	Lee_2022	Melanoma	NA	NA	3.71106
ERR6279660	NR	Lee_2022	Melanoma	NA	NA	2.23395
ERR6279661	R	Lee_2022	Melanoma	NA	NA	4.97288
ERR6279662	R	Lee_2022	Melanoma	NA	NA	4.41644
ERR6279663	R	Lee_2022	Melanoma	NA	NA	4.31256
ERR6279664	R	Lee_2022	Melanoma	NA	NA	4.05676
ERR6279665	R	Lee_2022	Melanoma	NA	NA	3.1565
ERR6279666	R	Lee_2022	Melanoma	NA	NA	4.5844
ERR6279667	R	Lee_2022	Melanoma	NA	NA	4.14901
ERR6279668	NR	Lee_2022	Melanoma	NA	NA	1.68701
ERR6279669	R	Lee_2022	Melanoma	NA	NA	4.90417
ERR6279670	NR	Lee_2022	Melanoma	NA	NA	5.37058
ERR6279671	R	Lee_2022	Melanoma	NA	NA	4.79557
ERR6279672	NR	Lee_2022	Melanoma	NA	NA	5.54053
ERR6279673	NR	Lee_2022	Melanoma	NA	NA	4.83182
ERR6279674	R	Lee_2022	Melanoma	NA	NA	5.11256
ERR6279675	NR	Lee_2022	Melanoma	NA	NA	4.09115
ERR6279676	R	Lee_2022	Melanoma	NA	NA	4.96437
ERR6279677	R	Lee_2022	Melanoma	NA	NA	4.51033
ERR6279678	NR	Lee_2022	Melanoma	NA	NA	5.21716
ERR6279679	R	Lee_2022	Melanoma	NA	NA	4.94851
ERR6279680	R	Lee_2022	Melanoma	NA	NA	4.34331
ERR6279681	R	Lee_2022	Melanoma	NA	NA	4.57863
ERR6279682	NR	Lee_2022	Melanoma	NA	NA	4.48899
ERR6279683	NR	Lee_2022	Melanoma	NA	NA	4.24955
ERR6280899	R	Lee_2022	Melanoma	NA	NA	5.64445
ERR6280907	R	Lee_2022	Melanoma	NA	NA	5.01789
ERR6280910	R	Lee_2022	Melanoma	NA	NA	2.88771
ERR6280948	R	Lee_2022	Melanoma	NA	NA	3.78146
ERR6281000	NR	Lee_2022	Melanoma	NA	NA	4.42855
ERR6281340	NR	Lee_2022	Melanoma	NA	NA	4.02366
ERR6281341	R	Lee_2022	Melanoma	NA	NA	4.61585
ERR6281342	NR	Lee_2022	Melanoma	NA	NA	3.69378
ERR6281343	R	Lee_2022	Melanoma	NA	NA	4.93542
ERR6281344	R	Lee_2022	Melanoma	NA	NA	4.82536
ERR6281431	R	Lee_2022	Melanoma	NA	NA	4.3474
ERR6281432	NR	Lee_2022	Melanoma	NA	NA	4.39103
ERR6281433	R	Lee_2022	Melanoma	NA	NA	3.93891
ERR6281434	NR	Lee_2022	Melanoma	NA	NA	4.78111
ERR6281448	R	Lee_2022	Melanoma	NA	NA	3.79561
ERR6281499	R	Lee_2022	Melanoma	NA	NA	4.3853
ERR6281500	NR	Lee_2022	Melanoma	NA	NA	4.85041
ERR6281504	NR	Lee_2022	Melanoma	NA	NA	4.91706
ERR6281505	NR	Lee_2022	Melanoma	NA	NA	4.19979
ERR6281518	R	Lee_2022	Melanoma	NA	NA	4.76241
ERR6281586	R	Lee_2022	Melanoma	NA	NA	3.80114
ERR6281658	NR	Lee_2022	Melanoma	NA	NA	3.95773
ERR6281677	NR	Lee_2022	Melanoma	NA	NA	3.60651
ERR6281751	NR	Lee_2022	Melanoma	NA	NA	4.37451
ERR6281939	R	Lee_2022	Melanoma	NA	NA	3.55662
ERR6281941	NR	Lee_2022	Melanoma	NA	NA	4.31272
ERR6281942	NR	Lee_2022	Melanoma	NA	NA	5.46949
ERR6281944	NR	Lee_2022	Melanoma	NA	NA	4.16384
ERR6281997	R	Lee_2022	Melanoma	NA	NA	4.24035
ERR6282070	R	Lee_2022	Melanoma	NA	NA	3.89572
ERR6282137	NR	Lee_2022	Melanoma	NA	NA	4.89051
ERR6282298	R	Lee_2022	Melanoma	NA	NA	3.35038
ERR6282383	NR	Lee_2022	Melanoma	NA	NA	5.12696
SRR11413606	R	Peng_2020	Other	NA	NA	4.54174
SRR11413607	NR	Peng_2020	Other	NA	NA	4.70604
SRR11413608	R	Peng_2020	Other	NA	NA	4.98384
SRR11413609	R	Peng_2020	Other	NA	NA	3.15064
SRR11413610	NR	Peng_2020	Other	NA	NA	4.61525
SRR11413611	NR	Peng_2020	Other	NA	NA	4.5005
SRR11413612	R	Peng_2020	Other	NA	NA	4.18337
SRR11413613	R	Peng_2020	Other	NA	NA	4.37826
SRR11413614	R	Peng_2020	Other	NA	NA	3.0284
SRR11413615	NR	Peng_2020	Other	NA	NA	4.2499
SRR11413617	R	Peng_2020	Other	NA	NA	3.60363
SRR11413618	NR	Peng_2020	Other	NA	NA	5.026
SRR11413619	R	Peng_2020	Other	NA	NA	4.32499
SRR11413620	R	Peng_2020	Other	NA	NA	4.21556
SRR11413645	R	Peng_2020	Other	NA	NA	3.81092
SRR11413646	NR	Peng_2020	Other	NA	NA	3.24867
SRR11413647	NR	Peng_2020	Other	NA	NA	3.47175
SRR11413648	R	Peng_2020	Other	NA	NA	3.54776
SRR11413649	R	Peng_2020	Other	NA	NA	4.70114
SRR11413650	R	Peng_2020	Other	NA	NA	4.2924
SRR11413652	R	Peng_2020	Other	NA	NA	2.86308
SRR11413653	NR	Peng_2020	Other	NA	NA	3.73475
SRR11413654	R	Peng_2020	Other	NA	NA	4.58217
SRR11413655	NR	Peng_2020	Other	NA	NA	3.07328
SRR11413656	R	Peng_2020	Other	NA	NA	4.54396
SRR11413657	R	Peng_2020	Other	NA	NA	4.71069
SRR11413678	R	Peng_2020	Other	NA	NA	4.53258
SRR11413679	R	Peng_2020	Other	NA	NA	3.81161
SRR11413680	NR	Peng_2020	Other	NA	NA	2.21177
SRR11413681	R	Peng_2020	Other	NA	NA	4.42392
SRR11413683	R	Peng_2020	Other	NA	NA	4.59282
SRR11413684	R	Peng_2020	Other	NA	NA	4.27698
SRR11413685	NR	Peng_2020	Other	NA	NA	3.73765
SRR11413686	NR	Peng_2020	Other	NA	NA	3.14761
SRR11413687	R	Peng_2020	Other	NA	NA	4.09675
SRR11413688	NR	Peng_2020	Other	NA	NA	4.01807
SRR11413689	NR	Peng_2020	Other	NA	NA	4.09128
SRR11413690	R	Peng_2020	Other	NA	NA	3.6843
SRR11413691	NR	Peng_2020	Other	NA	NA	2.83695
SRR11413692	R	Peng_2020	Other	NA	NA	3.41902
SRR16168896	NR	McCulloch_2022	Melanoma	60	male	4.39523
SRR16168900	NR	McCulloch_2022	Melanoma	80	female	4.24442
SRR16168902	R	McCulloch_2022	Melanoma	66	male	4.12641
SRR16168903	R	McCulloch_2022	Melanoma	77	male	2.94211
SRR16168909	R	McCulloch_2022	Melanoma	65	male	4.5287
SRR16168913	NR	McCulloch_2022	Melanoma	66	male	4.85084
SRR16168918	R	McCulloch_2022	Melanoma	85	male	5.65608
SRR16168920	R	McCulloch_2022	Melanoma	41	male	4.58527
SRR16168925	R	McCulloch_2022	Melanoma	78	male	4.85385
SRR16168926	R	McCulloch_2022	Melanoma	64	male	4.89475
SRR16168929	R	McCulloch_2022	Melanoma	57	male	4.91246
SRR16168930	R	McCulloch_2022	Melanoma	84	male	5.27716
SRR16168938	R	McCulloch_2022	Melanoma	70	male	4.75565
SRR16168940	NR	McCulloch_2022	Melanoma	77	male	3.82326
SRR16168941	NR	McCulloch_2022	Melanoma	80	male	4.95252
SRR16168942	R	McCulloch_2022	Melanoma	65	female	3.83057
SRR16168943	R	McCulloch_2022	Melanoma	78	male	5.0915
SRR16168945	R	McCulloch_2022	Melanoma	68	male	5.29517
SRR16168952	R	McCulloch_2022	Melanoma	57	female	3.67498
SRR16168969	R	McCulloch_2022	Melanoma	77	male	4.72134
SRR16168974	R	McCulloch_2022	Melanoma	56	male	3.16366
SRR16168975	R	McCulloch_2022	Melanoma	72	female	4.52261
SRR16168976	NR	McCulloch_2022	Melanoma	61	male	5.10563
SRR16168982	NR	McCulloch_2022	Melanoma	49	male	5.09281
SRR16168984	R	McCulloch_2022	Melanoma	56	male	5.22529
SRR16168985	R	McCulloch_2022	Melanoma	61	male	5.317
SRR16168986	R	McCulloch_2022	Melanoma	81	female	5.1701
SRR16554624	NR	Spencer_2021	Melanoma	58	male	4.39722
SRR16554625	R	Spencer_2021	Melanoma	72	female	2.96183
SRR16554626	R	Spencer_2021	Melanoma	75	male	3.74506
SRR16554627	NR	Spencer_2021	Melanoma	41	male	5.48038
SRR16554628	R	Spencer_2021	Melanoma	87	male	4.58175
SRR16554630	NR	Spencer_2021	Melanoma	72	female	3.97611
SRR16554631	R	Spencer_2021	Melanoma	59	female	2.6417
SRR16554632	NR	Spencer_2021	Melanoma	59	male	4.50254
SRR16554633	R	Spencer_2021	Melanoma	78	female	3.85423
SRR16554634	NR	Spencer_2021	Melanoma	79	male	4.39228
SRR16554635	R	Spencer_2021	Melanoma	58	female	4.05501
SRR16554636	NR	Spencer_2021	Melanoma	74	female	2.53546
SRR16554637	R	Spencer_2021	Melanoma	59	female	2.62561
SRR16554638	R	Spencer_2021	Melanoma	62	female	3.38834
SRR16554639	NR	Spencer_2021	Melanoma	58	female	3.02455
SRR16554640	R	Spencer_2021	Melanoma	73	male	4.29886
SRR16554641	R	Spencer_2021	Melanoma	61	male	3.87391
SRR16554642	NR	Spencer_2021	Melanoma	80	male	2.98187
SRR16554643	R	Spencer_2021	Melanoma	88	male	3.43399
SRR16554644	R	Spencer_2021	Melanoma	69	male	3.51004
SRR16554645	R	Spencer_2021	Melanoma	54	male	3.13701
SRR16554646	NR	Spencer_2021	Melanoma	73	male	1.47812
SRR16554647	R	Spencer_2021	Melanoma	68	male	4.18554
SRR16554648	R	Spencer_2021	Melanoma	60	female	2.66576
SRR16554649	R	Spencer_2021	Melanoma	48	female	3.43548
SRR16554650	NR	Spencer_2021	Melanoma	52	male	4.21872
SRR16554651	R	Spencer_2021	Melanoma	77	male	5.06505
SRR16554652	R	Spencer_2021	Melanoma	82	female	4.93228
SRR16554653	R	Spencer_2021	Melanoma	87	male	3.28472
SRR16554654	R	Spencer_2021	Melanoma	60	male	4.95677
SRR16554655	R	Spencer_2021	Melanoma	70	male	4.63796
SRR16554656	NR	Spencer_2021	Melanoma	70	female	4.54933
SRR16554657	R	Spencer_2021	Melanoma	80	male	4.87736
SRR16554658	R	Spencer_2021	Melanoma	67	male	3.76563
SRR16554659	NR	Spencer_2021	Melanoma	46	male	4.16557
SRR16554660	R	Spencer_2021	Melanoma	71	male	4.44709
SRR16554662	R	Spencer_2021	Melanoma	45	female	3.87029
SRR16554663	R	Spencer_2021	Melanoma	72	male	3.17147
SRR16554664	R	Spencer_2021	Melanoma	59	female	3.95739
SRR16554665	R	Spencer_2021	Melanoma	74	male	3.33098
SRR16554666	NR	Spencer_2021	Melanoma	68	male	4.72693
SRR16554667	NR	Spencer_2021	Melanoma	81	female	3.98282
SRR16554668	R	Spencer_2021	Melanoma	43	male	3.46223
SRR16554669	NR	Spencer_2021	Melanoma	64	female	4.31879
SRR16554670	NR	Spencer_2021	Melanoma	38	female	3.85238
SRR16554671	R	Spencer_2021	Melanoma	57	male	3.7907
SRR16554672	R	Spencer_2021	Melanoma	73	male	3.35997
SRR16554673	R	Spencer_2021	Melanoma	36	female	1.96028
SRR16554674	R	Spencer_2021	Melanoma	47	male	2.11944
SRR16554675	R	Spencer_2021	Melanoma	57	male	3.56453
SRR16554678	NR	Spencer_2021	Melanoma	61	female	3.63991
SRR16554679	R	Spencer_2021	Melanoma	68	male	3.41683
SRR16554680	NR	Spencer_2021	Melanoma	56	female	3.12633
SRR16554681	R	Spencer_2021	Melanoma	41	female	4.05186
SRR16554684	R	Spencer_2021	Melanoma	50	male	3.76988
SRR16554686	NR	Spencer_2021	Melanoma	70	male	4.11679
SRR16554687	R	Spencer_2021	Melanoma	72	female	3.38939
SRR16554689	R	Spencer_2021	Melanoma	50	male	3.20152
SRR16554691	NR	Spencer_2021	Melanoma	64	male	3.67057
SRR16554692	NR	Gopalakrishnan_2018	Melanoma	82	female	3.34226
SRR16554693	R	Gopalakrishnan_2018	Melanoma	57	male	4.1511
SRR16554694	R	Gopalakrishnan_2018	Melanoma	67	female	3.91957
SRR16554695	NR	Gopalakrishnan_2018	Melanoma	72	male	3.71968
SRR16554696	NR	Gopalakrishnan_2018	Melanoma	53	male	4.2582
SRR16554697	R	Spencer_2021	Melanoma	54	male	4.0386
SRR16554698	NR	Spencer_2021	Melanoma	81	male	2.94085
SRR16554699	NR	Gopalakrishnan_2018	Melanoma	70	male	4.17576
SRR16554700	NR	Gopalakrishnan_2018	Melanoma	72	male	2.85647
SRR16554701	NR	Gopalakrishnan_2018	Melanoma	79	male	3.84414
SRR16554702	R	Gopalakrishnan_2018	Melanoma	66	male	4.79376
SRR16554703	R	Gopalakrishnan_2018	Melanoma	63	female	4.81202
SRR16554704	NR	Spencer_2021	Melanoma	59	male	3.50784
SRR16554705	R	Spencer_2021	Melanoma	60	male	3.69524
SRR16554706	R	Gopalakrishnan_2018	Melanoma	86	male	4.11152
SRR16554707	R	Gopalakrishnan_2018	Melanoma	76	male	4.50798
SRR16554708	R	Spencer_2021	Melanoma	46	male	3.49301
SRR16554710	NR	Gopalakrishnan_2018	Melanoma	59	male	3.09382
SRR16554711	NR	Gopalakrishnan_2018	Melanoma	78	female	4.12863
SRR16554712	R	Gopalakrishnan_2018	Melanoma	78	male	2.79893
SRR16554713	R	Spencer_2021	Melanoma	70	male	4.43482
SRR16554714	R	Spencer_2021	Melanoma	68	male	3.13972
SRR16554715	R	Spencer_2021	Melanoma	60	male	3.84552
SRR16554716	R	Spencer_2021	Melanoma	72	male	3.3552
SRR16554717	R	Spencer_2021	Melanoma	56	female	3.64584
SRR16554718	NR	Spencer_2021	Melanoma	42	male	3.30187
SRR16554719	R	Spencer_2021	Melanoma	43	female	2.71547
SRR16554720	R	Spencer_2021	Melanoma	71	male	2.72727
SRR16554721	NR	Spencer_2021	Melanoma	61	female	4.00836
SRR16554722	R	Spencer_2021	Melanoma	67	male	3.65111
SRR16554723	NR	Spencer_2021	Melanoma	62	female	3.46118
SRR16554724	NR	Spencer_2021	Melanoma	61	female	2.99569
SRR16554725	NR	Spencer_2021	Melanoma	56	male	3.10544
SRR16554726	NR	Spencer_2021	Melanoma	78	male	3.49265
SRR16554727	R	Spencer_2021	Melanoma	76	male	3.55959
SRR16554728	R	Spencer_2021	Melanoma	77	male	3.65647
SRR16554729	R	Spencer_2021	Melanoma	68	female	2.94305
SRR16554730	R	Spencer_2021	Melanoma	54	male	4.83023
SRR16554731	R	Spencer_2021	Melanoma	72	male	3.62376
SRR16554732	R	Spencer_2021	Melanoma	71	female	2.56431
SRR16554733	R	Gopalakrishnan_2018	Melanoma	65	male	3.31307
SRR16554734	R	Spencer_2021	Melanoma	61	male	2.64195
SRR16554735	NR	Gopalakrishnan_2018	Melanoma	64	male	2.50081
SRR16554736	R	Gopalakrishnan_2018	Melanoma	86	male	4.94568
SRR16554737	NR	Spencer_2021	Melanoma	39	male	4.0255
SRR16554738	R	Spencer_2021	Melanoma	62	male	3.69248
SRR16554739	NR	Gopalakrishnan_2018	Melanoma	42	female	2.7802
SRR16554740	R	Spencer_2021	Melanoma	51	female	4.10288
SRR16554742	R	Gopalakrishnan_2018	Melanoma	48	male	3.99277
SRR16554743	R	Spencer_2021	Melanoma	72	male	4.35038
SRR16554744	R	Spencer_2021	Melanoma	54	female	4.14121
SRR16554745	NR	Gopalakrishnan_2018	Melanoma	74	female	3.78478
SRR16554746	R	Gopalakrishnan_2018	Melanoma	78	male	3.83068
SRR16554747	R	Spencer_2021	Melanoma	65	female	3.1034
SRR16554748	NR	Spencer_2021	Melanoma	64	female	4.10326
SRR16554749	R	Spencer_2021	Melanoma	NA	NA	3.93072
SRR16554750	NR	Spencer_2021	Melanoma	58	male	2.78126
SRR16554751	R	Spencer_2021	Melanoma	59	female	2.93029
SRR16554752	R	Spencer_2021	Melanoma	59	female	3.45262
SRR16554753	R	Spencer_2021	Melanoma	73	male	3.6972
SRR16554754	NR	Spencer_2021	Melanoma	47	female	2.9745
SRR16554755	R	Spencer_2021	Melanoma	59	female	3.60145
SRR16554756	R	Spencer_2021	Melanoma	85	male	3.61498
SRR16554757	NR	Spencer_2021	Melanoma	62	female	3.75841
SRR16554758	NR	Spencer_2021	Melanoma	62	male	3.82707
SRR16554759	R	Spencer_2021	Melanoma	49	female	2.61603
SRR16554760	R	Spencer_2021	Melanoma	61	female	4.37226
SRR16554761	NR	Spencer_2021	Melanoma	68	female	3.40458
SRR16554762	R	Spencer_2021	Melanoma	68	male	3.82184
SRR16554763	R	Spencer_2021	Melanoma	79	male	3.62772
SRR16554764	NR	Spencer_2021	Melanoma	67	female	3.2295
SRR16554765	R	Spencer_2021	Melanoma	50	female	3.69633
SRR16554766	R	Spencer_2021	Melanoma	71	male	5.31303
SRR16554767	R	Spencer_2021	Melanoma	52	male	3.85298
SRR16554768	NR	Spencer_2021	Melanoma	69	male	3.47067
SRR16554769	R	Spencer_2021	Melanoma	73	male	5.39439
SRR16554770	R	Spencer_2021	Melanoma	77	female	3.40006
SRR16554771	NR	Spencer_2021	Melanoma	64	male	3.95665
SRR16554772	R	Spencer_2021	Melanoma	56	male	3.58805
SRR16554773	NR	Spencer_2021	Melanoma	61	male	3.88258
SRR16554774	R	Spencer_2021	Melanoma	81	male	3.76169
SRR16554775	R	Spencer_2021	Melanoma	67	female	2.38645
SRR16554776	R	Spencer_2021	Melanoma	71	male	4.62852
SRR16554777	R	Spencer_2021	Melanoma	85	male	4.62528
SRR16554778	NR	Spencer_2021	Melanoma	69	male	4.27447
SRR16554779	NR	Spencer_2021	Melanoma	63	male	4.37494
SRR16554780	NR	Spencer_2021	Melanoma	80	male	4.14693
SRR16554781	R	Spencer_2021	Melanoma	49	female	4.03878
SRR16554782	R	Spencer_2021	Melanoma	66	male	3.87501
SRR16554783	NR	Spencer_2021	Melanoma	74	male	2.86825
SRR16554784	R	Spencer_2021	Melanoma	81	male	3.97969
SRR16554785	R	Spencer_2021	Melanoma	75	male	4.18365
SRR16554786	R	Spencer_2021	Melanoma	36	male	4.43282
SRR16554787	R	Spencer_2021	Melanoma	73	male	4.05476
SRR16554788	NR	Spencer_2021	Melanoma	79	female	4.02598
SRR16554789	NR	Spencer_2021	Melanoma	46	female	4.41973
SRR16554790	NR	Spencer_2021	Melanoma	70	male	3.69463
SRR20881974	R	Liu_2022	Other	69	female	3.84541
SRR20881975	NR	Liu_2022	Other	42	female	4.85834
SRR20881976	R	Liu_2022	Other	72	female	4.93874
SRR20881977	R	Liu_2022	Other	42	male	5.27857
SRR20881978	R	Liu_2022	Other	67	female	2.99949
SRR20881979	NR	Liu_2022	Other	78	female	4.20978
SRR20881980	R	Liu_2022	Other	63	male	4.81569
SRR20881981	R	Liu_2022	Other	86	male	4.30638
SRR20881983	R	Liu_2022	Other	78	male	5.32377
SRR20881984	R	Liu_2022	Other	63	female	4.35501
SRR20881985	R	Liu_2022	Other	74	female	5.63788
SRR20881986	NR	Liu_2022	Other	54	female	3.82054
SRR20881987	NR	Liu_2022	Other	72	male	4.77028
SRR20881988	R	Liu_2022	Other	72	female	3.20156
SRR25825493	R	Tsakmaklis_2023	Melanoma	NA	NA	3.84486
SRR25825494	NR	Tsakmaklis_2023	Melanoma	NA	NA	4.14863
SRR25825495	R	Tsakmaklis_2023	Melanoma	NA	NA	4.05805
SRR25825496	NR	Tsakmaklis_2023	Melanoma	NA	NA	4.25195
SRR25825497	NR	Tsakmaklis_2023	Melanoma	NA	NA	4.32659
SRR25825498	R	Tsakmaklis_2023	Melanoma	NA	NA	4.87921
SRR25825499	R	Tsakmaklis_2023	Melanoma	NA	NA	4.44868
SRR25825500	NR	Tsakmaklis_2023	Melanoma	NA	NA	4.44353
SRR25825501	R	Tsakmaklis_2023	Melanoma	NA	NA	4.85122
SRR25825502	NR	Tsakmaklis_2023	Melanoma	NA	NA	4.35897
SRR25825503	NR	Tsakmaklis_2023	Melanoma	NA	NA	3.90863
SRR25825504	R	Tsakmaklis_2023	Melanoma	NA	NA	4.62578
SRR25825505	R	Tsakmaklis_2023	Melanoma	NA	NA	4.21968
SRR25825506	R	Tsakmaklis_2023	Melanoma	NA	NA	4.69298
SRR25825507	R	Tsakmaklis_2023	Melanoma	NA	NA	4.13778
SRR25825508	NR	Tsakmaklis_2023	Melanoma	NA	NA	3.27413
SRR25825509	NR	Tsakmaklis_2023	Melanoma	NA	NA	2.9631
SRR25825510	R	Tsakmaklis_2023	Melanoma	NA	NA	5.46245
SRR25825511	NR	Tsakmaklis_2023	Melanoma	NA	NA	4.23956
SRR25825512	R	Tsakmaklis_2023	Melanoma	NA	NA	3.98252
SRR25825513	R	Tsakmaklis_2023	Melanoma	NA	NA	3.27945
SRR25825514	R	Tsakmaklis_2023	Melanoma	NA	NA	4.62182
SRR25825515	NR	Tsakmaklis_2023	Melanoma	NA	NA	4.61516
SRR25825516	NR	Tsakmaklis_2023	Melanoma	NA	NA	4.24554
SRR25825517	NR	Tsakmaklis_2023	Melanoma	NA	NA	4.62592
SRR25825518	NR	Tsakmaklis_2023	Melanoma	NA	NA	3.57919
SRR25825519	NR	Tsakmaklis_2023	Melanoma	NA	NA	4.49233
SRR25825520	R	Tsakmaklis_2023	Melanoma	NA	NA	4.08857
SRR25825521	R	Tsakmaklis_2023	Melanoma	NA	NA	4.36094
SRR5930493	NR	Frankel_2017	Melanoma	64	male	5.26219
SRR5930494	R	Frankel_2017	Melanoma	76	male	5.59127
SRR5930495	R	Frankel_2017	Melanoma	63	male	3.81173
SRR5930497	R	Frankel_2017	Melanoma	70	male	5.51422
SRR5930498	R	Frankel_2017	Melanoma	75	male	5.8165
SRR5930499	R	Frankel_2017	Melanoma	69	female	4.90975
SRR5930501	NR	Frankel_2017	Melanoma	80	male	5.77456
SRR5930502	R	Frankel_2017	Melanoma	68	male	4.86104
SRR5930503	R	Frankel_2017	Melanoma	70	male	5.762
SRR5930504	R	Frankel_2017	Melanoma	55	female	5.3519
SRR5930505	R	Frankel_2017	Melanoma	92	male	6.05633
SRR5930506	R	Frankel_2017	Melanoma	83	male	5.53254
SRR5930507	NR	Frankel_2017	Melanoma	80	male	5.47854
SRR5930508	NR	Frankel_2017	Melanoma	79	male	5.46071
SRR5930509	NR	Frankel_2017	Melanoma	74	male	3.97449
SRR5930510	NR	Frankel_2017	Melanoma	67	male	5.34026
SRR5930511	R	Frankel_2017	Melanoma	48	male	5.3804
SRR5930512	R	Frankel_2017	Melanoma	43	male	5.29275
SRR5930513	R	Frankel_2017	Melanoma	63	female	3.99934
SRR5930514	R	Frankel_2017	Melanoma	86	male	4.74927
SRR5930515	NR	Frankel_2017	Melanoma	68	male	4.86391
SRR5930516	R	Frankel_2017	Melanoma	41	male	5.29007
SRR5930517	NR	Frankel_2017	Melanoma	84	male	4.13341
SRR5930518	NR	Frankel_2017	Melanoma	77	female	5.399
SRR5930519	NR	Frankel_2017	Melanoma	69	male	4.22182
SRR5930520	NR	Frankel_2017	Melanoma	66	male	6.22999
SRR5930521	NR	Frankel_2017	Melanoma	54	male	5.39113
SRR5930522	NR	Frankel_2017	Melanoma	57	female	4.82943
SRR5930523	R	Frankel_2017	Melanoma	74	female	4.57624
SRR5930526	NR	Frankel_2017	Melanoma	44	male	5.37853
SRR5930527	R	Frankel_2017	Melanoma	60	female	5.82933
SRR5930528	NR	Frankel_2017	Melanoma	68	female	5.22592
SRR5930529	R	Frankel_2017	Melanoma	58	male	5.35032
SRR5930530	R	Frankel_2017	Melanoma	63	male	6.0257
SRR5930531	R	Frankel_2017	Melanoma	52	male	5.18939
SRR5930532	R	Frankel_2017	Melanoma	78	male	5.14797
SRR5930533	R	Frankel_2017	Melanoma	57	male	5.10634
SRR5930534	R	Frankel_2017	Melanoma	63	male	5.2611
SRR5930536	R	Frankel_2017	Melanoma	37	female	5.22089
SRR6000869	NR	Matson_2019	Melanoma	NA	NA	4.23029
SRR6000870	R	Matson_2019	Melanoma	NA	NA	4.22492
SRR6000871	R	Matson_2019	Melanoma	NA	NA	3.15536
SRR6000873	NR	Matson_2019	Melanoma	NA	NA	3.28865
SRR6000874	NR	Matson_2019	Melanoma	NA	NA	3.65964
SRR6000877	NR	Matson_2019	Melanoma	NA	NA	3.34646
SRR6000878	NR	Matson_2019	Melanoma	NA	NA	3.64278
SRR6000890	NR	Matson_2019	Melanoma	NA	NA	3.54229
SRR6000891	NR	Matson_2019	Melanoma	NA	NA	3.72684
SRR6000892	NR	Matson_2019	Melanoma	NA	NA	3.95083
SRR6000893	R	Matson_2019	Melanoma	NA	NA	4.29476
SRR6000894	NR	Matson_2019	Melanoma	NA	NA	4.086
SRR6000895	NR	Matson_2019	Melanoma	NA	NA	4.09496
SRR6000896	NR	Matson_2019	Melanoma	NA	NA	4.01028
SRR6000899	NR	Matson_2019	Melanoma	NA	NA	4.14747
SRR6000900	R	Matson_2019	Melanoma	NA	NA	3.31428
SRR6000901	R	Matson_2019	Melanoma	NA	NA	3.82433
SRR6000902	NR	Matson_2019	Melanoma	NA	NA	3.74198
SRR6000903	R	Matson_2019	Melanoma	NA	NA	4.13545
SRR6000905	NR	Matson_2019	Melanoma	NA	NA	4.50634
SRR6000906	R	Matson_2019	Melanoma	NA	NA	4.11694
SRR6000907	NR	Matson_2019	Melanoma	NA	NA	4.47884
SRR6000908	R	Matson_2019	Melanoma	NA	NA	3.58094
SRR6000909	NR	Matson_2019	Melanoma	NA	NA	5.04262
SRR6000910	NR	Matson_2019	Melanoma	NA	NA	3.89288
SRR6000911	R	Matson_2019	Melanoma	NA	NA	3.9018
SRR6000912	R	Matson_2019	Melanoma	NA	NA	3.02679
SRR6000920	R	Matson_2019	Melanoma	NA	NA	3.98813
SRR6000921	NR	Matson_2019	Melanoma	NA	NA	3.91716
SRR6000931	R	Matson_2019	Melanoma	NA	NA	4.33152
SRR6000932	R	Matson_2019	Melanoma	NA	NA	4.0486
SRR6000940	NR	Matson_2019	Melanoma	NA	NA	4.09681
SRR6000942	NR	Matson_2019	Melanoma	NA	NA	3.54618
SRR6000944	NR	Matson_2019	Melanoma	NA	NA	3.95939
SRR6000945	NR	Matson_2019	Melanoma	NA	NA	2.96819
SRR6000946	R	Matson_2019	Melanoma	NA	NA	3.61188
SRR6000947	NR	Matson_2019	Melanoma	NA	NA	3.94123
SRR6000949	NR	Matson_2019	Melanoma	NA	NA	3.96012
SRR8387659	NR	Heshiki_2020	Other	54	female	4.01431
SRR8387676	NR	Heshiki_2020	Other	43	female	3.00611
SRR8387677	NR	Heshiki_2020	Other	58	female	3.89901
SRR8387679	R	Heshiki_2020	Other	60	male	3.62573
SRR8387681	R	Heshiki_2020	Other	38	female	5.17576
SRR8387683	R	Heshiki_2020	Other	51	male	4.89848
SRR8387691	R	Heshiki_2020	Other	36	female	3.38186
SRR8387697	NR	Heshiki_2020	Other	42	female	4.60247
SRR8387707	NR	Heshiki_2020	Other	54	male	3.90975
SRR8387710	R	Heshiki_2020	Other	72	male	3.67779
SRR8387712	R	Heshiki_2020	Other	46	female	4.54408
