## Supplementary Table S5 for "Ecological and functional stratification of the stool microbiome predicts response to immune checkpoint inhibitors across cancer types"

### Sheet: Sheet1
dataset	rho	pvlaue	padj
Frankel_2017	0.384622	4.98276e-74	5.48103e-73
Gopalakrishnan_2019	0.189296	7.06495e-09	8.63494e-09
Matson_2019	0.225493	5.21357e-14	7.16865e-14
Spencer_2021	0.278108	1.17679e-37	3.23616e-37
Lee_2022	0.24605	8.12304e-40	2.97845e-39
Liu_2022	0.297155	2.87657e-21	6.32846e-21
McCulloch_2022	0.383983	5.93119e-46	3.26216e-45
Peng_2020	0.100364	0.000253095	0.000278405
Tsakmaklis_2023	0.21613	8.71438e-16	1.3694e-15
Gunjur_2024	0.212872	4.47171e-18	8.19813e-18
Heshiki_2020	-0.0693017	0.0443917	0.0443917
