## Supplementary Table S7 for "Ecological and functional stratification of the stool microbiome predicts response to immune checkpoint inhibitors across cancer types"

### Sheet: Sheet1
sampleid	response	dataset	cancer_type	log_ratio
ERR12405909	NR	Gunjur_2024	Other	2.80113
ERR12405910	NR	Gunjur_2024	Other	-0.26305
ERR12405911	R	Gunjur_2024	Other	6.5284
ERR12405912	R	Gunjur_2024	Other	1.66467
ERR12405913	NR	Gunjur_2024	Other	-0.386062
ERR12405914	R	Gunjur_2024	Other	4.24727
ERR12405915	R	Gunjur_2024	Other	3.17779
ERR12405916	NR	Gunjur_2024	Other	0.313057
ERR12405917	NR	Gunjur_2024	Other	2.56124
ERR12405918	R	Gunjur_2024	Other	4.61133
ERR12405919	NR	Gunjur_2024	Other	4.44882
ERR12405920	NR	Gunjur_2024	Other	-3.92676
ERR12405921	R	Gunjur_2024	Other	7.41851
ERR12405922	R	Gunjur_2024	Other	4.27017
ERR12405923	R	Gunjur_2024	Other	1.87942
ERR12405924	NR	Gunjur_2024	Other	2.22244
ERR12405925	NR	Gunjur_2024	Other	0.195447
ERR12405926	NR	Gunjur_2024	Other	0.270421
ERR12405927	R	Gunjur_2024	Other	6.97664
ERR12405928	NR	Gunjur_2024	Other	1.02875
ERR12405929	NR	Gunjur_2024	Other	0.435591
ERR12405930	R	Gunjur_2024	Other	1.96642
ERR12405931	R	Gunjur_2024	Other	0.78543
ERR12405932	NR	Gunjur_2024	Other	-0.217676
ERR12405933	NR	Gunjur_2024	Other	2.56149
ERR12405934	NR	Gunjur_2024	Other	2.60108
ERR12405935	R	Gunjur_2024	Other	3.79799
ERR12405936	NR	Gunjur_2024	Other	1.98349
ERR12405937	NR	Gunjur_2024	Other	-0.83526
ERR12405938	R	Gunjur_2024	Other	3.26579
ERR12405939	NR	Gunjur_2024	Other	0.748595
ERR12405940	NR	Gunjur_2024	Other	-2.25848
ERR12405941	NR	Gunjur_2024	Other	-4.79355
ERR12405942	R	Gunjur_2024	Other	4.69586
ERR12405943	R	Gunjur_2024	Other	0.25772
ERR12405944	R	Gunjur_2024	Other	3.14857
ERR12405945	NR	Gunjur_2024	Other	2.03291
ERR12405946	NR	Gunjur_2024	Other	1.04495
ERR12405947	NR	Gunjur_2024	Other	1.21329
ERR12405948	R	Gunjur_2024	Other	6.76491
ERR12405949	NR	Gunjur_2024	Other	-2.12286
ERR12405950	NR	Gunjur_2024	Other	1.69994
ERR12405952	R	Gunjur_2024	Other	7.47594
ERR12405953	NR	Gunjur_2024	Other	-3.32007
ERR12405954	NR	Gunjur_2024	Other	5.71676
ERR12405955	R	Gunjur_2024	Other	3.11787
ERR12405956	R	Gunjur_2024	Other	5.58929
ERR12405957	R	Gunjur_2024	Other	3.6431
ERR12405958	R	Gunjur_2024	Other	2.65742
ERR12405959	R	Gunjur_2024	Other	2.4159
ERR12405960	R	Gunjur_2024	Other	3.42216
ERR12405961	NR	Gunjur_2024	Other	-0.856557
ERR12405962	R	Gunjur_2024	Other	2.89919
ERR12405963	R	Gunjur_2024	Other	6.71443
ERR12405964	NR	Gunjur_2024	Other	-0.232491
ERR12405965	NR	Gunjur_2024	Other	-0.930977
ERR12405966	R	Gunjur_2024	Other	0.624484
ERR12405967	R	Gunjur_2024	Other	3.83925
ERR12405968	R	Gunjur_2024	Other	1.33586
ERR12405969	NR	Gunjur_2024	Other	-0.700802
ERR12405970	R	Gunjur_2024	Other	4.74215
ERR12405971	R	Gunjur_2024	Other	6.49865
ERR12405972	R	Gunjur_2024	Other	5.65003
ERR12405973	R	Gunjur_2024	Other	3.43383
ERR12405974	NR	Gunjur_2024	Other	0.466094
ERR12405975	NR	Gunjur_2024	Other	0.403201
ERR12405976	R	Gunjur_2024	Other	2.1311
ERR12405977	NR	Gunjur_2024	Other	2.90117
ERR12405978	R	Gunjur_2024	Other	7.45125
ERR12405979	R	Gunjur_2024	Other	2.86259
ERR12405980	R	Gunjur_2024	Other	6.78036
ERR12405981	R	Gunjur_2024	Other	4.32825
ERR12405982	R	Gunjur_2024	Other	1.90829
ERR12405983	R	Gunjur_2024	Other	3.43083
ERR12405984	R	Gunjur_2024	Other	3.11739
ERR12405985	R	Gunjur_2024	Other	2.77346
ERR12405986	NR	Gunjur_2024	Other	1.66019
ERR12405987	R	Gunjur_2024	Other	6.42766
ERR12405988	NR	Gunjur_2024	Other	-1.17736
ERR12405989	NR	Gunjur_2024	Other	0.450735
ERR12405990	R	Gunjur_2024	Other	7.52926
ERR12405991	NR	Gunjur_2024	Other	3.11502
ERR12405992	R	Gunjur_2024	Other	6.40541
ERR12405993	NR	Gunjur_2024	Other	6.27331
ERR12405994	NR	Gunjur_2024	Other	-1.07341
ERR12405995	NR	Gunjur_2024	Other	1.90565
ERR12405996	NR	Gunjur_2024	Other	0.750983
ERR12405997	R	Gunjur_2024	Other	3.62962
ERR12405998	R	Gunjur_2024	Other	2.66673
ERR12405999	NR	Gunjur_2024	Other	1.10096
ERR12406000	NR	Gunjur_2024	Other	0.747906
ERR12406001	NR	Gunjur_2024	Other	2.31954
ERR12406002	R	Gunjur_2024	Other	6.09834
ERR12406003	R	Gunjur_2024	Other	2.50659
ERR12406004	R	Gunjur_2024	Other	5.84164
ERR12406005	R	Gunjur_2024	Other	5.38386
ERR12406006	NR	Gunjur_2024	Other	1.02776
ERR12406007	NR	Gunjur_2024	Other	3.84093
ERR12406008	NR	Gunjur_2024	Other	1.4423
ERR12406009	R	Gunjur_2024	Other	1.79306
ERR12406010	NR	Gunjur_2024	Other	1.18782
ERR12406011	R	Gunjur_2024	Other	3.90159
ERR12406012	R	Gunjur_2024	Other	1.87719
ERR12406013	NR	Gunjur_2024	Other	0.98913
ERR12406014	R	Gunjur_2024	Other	6.41785
ERR12406015	NR	Gunjur_2024	Other	2.45506
ERR6229432	NR	Lee_2022	Melanoma	1.05695
ERR6230245	R	Lee_2022	Melanoma	7.75402
ERR6230278	R	Lee_2022	Melanoma	-0.299359
ERR6230326	NR	Lee_2022	Melanoma	2.6972
ERR6230340	R	Lee_2022	Melanoma	4.653
ERR6231475	NR	Lee_2022	Melanoma	4.60183
ERR6231548	NR	Lee_2022	Melanoma	0.211307
ERR6231616	R	Lee_2022	Melanoma	4.69501
ERR6232382	NR	Lee_2022	Melanoma	4.26009
ERR6232425	NR	Lee_2022	Melanoma	6.04092
ERR6232458	R	Lee_2022	Melanoma	6.16557
ERR6232518	NR	Lee_2022	Melanoma	6.65302
ERR6232521	R	Lee_2022	Melanoma	6.33979
ERR6232522	NR	Lee_2022	Melanoma	1.46169
ERR6232523	R	Lee_2022	Melanoma	-1.04519
ERR6232524	R	Lee_2022	Melanoma	3.91402
ERR6232525	NR	Lee_2022	Melanoma	6.27415
ERR6232526	NR	Lee_2022	Melanoma	0.242421
ERR6232527	R	Lee_2022	Melanoma	5.41443
ERR6232528	R	Lee_2022	Melanoma	7.00417
ERR6232529	R	Lee_2022	Melanoma	4.19534
ERR6232686	NR	Lee_2022	Melanoma	6.34581
ERR6232687	R	Lee_2022	Melanoma	7.04944
ERR6232688	R	Lee_2022	Melanoma	1.86312
ERR6233692	R	Lee_2022	Melanoma	1.15882
ERR6233693	R	Lee_2022	Melanoma	4.62218
ERR6233694	NR	Lee_2022	Melanoma	-3.77987
ERR6233695	NR	Lee_2022	Melanoma	1.6488
ERR6235716	NR	Lee_2022	Melanoma	0.630038
ERR6235717	NR	Lee_2022	Melanoma	1.13035
ERR6235718	NR	Lee_2022	Melanoma	1.24312
ERR6236131	R	Lee_2022	Melanoma	2.6511
ERR6239138	R	Lee_2022	Melanoma	3.31314
ERR6239139	R	Lee_2022	Melanoma	1.75906
ERR6243877	NR	Lee_2022	Melanoma	7.46611
ERR6243878	R	Lee_2022	Melanoma	2.34738
ERR6243879	R	Lee_2022	Melanoma	6.28015
ERR6243880	R	Lee_2022	Melanoma	1.81574
ERR6248618	R	Lee_2022	Melanoma	6.46522
ERR6254869	R	Lee_2022	Melanoma	2.65179
ERR6254870	NR	Lee_2022	Melanoma	3.26126
ERR6254871	R	Lee_2022	Melanoma	2.04396
ERR6257997	R	Lee_2022	Melanoma	3.13501
ERR6264280	R	Lee_2022	Melanoma	3.57961
ERR6264281	R	Lee_2022	Melanoma	1.51074
ERR6267711	R	Lee_2022	Melanoma	3.57737
ERR6267712	R	Lee_2022	Melanoma	6.90254
ERR6271719	R	Lee_2022	Melanoma	2.30782
ERR6271720	R	Lee_2022	Melanoma	0.806363
ERR6271721	NR	Lee_2022	Melanoma	-0.397052
ERR6273965	NR	Lee_2022	Melanoma	5.23583
ERR6275652	R	Lee_2022	Melanoma	1.731
ERR6275659	NR	Lee_2022	Melanoma	0.83478
ERR6275661	NR	Lee_2022	Melanoma	1.62214
ERR6275663	R	Lee_2022	Melanoma	1.51424
ERR6275664	NR	Lee_2022	Melanoma	3.27192
ERR6275665	R	Lee_2022	Melanoma	3.33133
ERR6275666	NR	Lee_2022	Melanoma	3.68668
ERR6275667	R	Lee_2022	Melanoma	2.17294
ERR6275668	NR	Lee_2022	Melanoma	1.75782
ERR6275669	R	Lee_2022	Melanoma	2.88669
ERR6275670	R	Lee_2022	Melanoma	3.96653
ERR6275671	NR	Lee_2022	Melanoma	1.45754
ERR6275672	NR	Lee_2022	Melanoma	2.47488
ERR6275673	NR	Lee_2022	Melanoma	1.0013
ERR6275674	R	Lee_2022	Melanoma	1.9741
ERR6275675	R	Lee_2022	Melanoma	1.97486
ERR6275676	R	Lee_2022	Melanoma	2.50803
ERR6275677	NR	Lee_2022	Melanoma	-0.123452
ERR6275678	R	Lee_2022	Melanoma	-0.299359
ERR6275679	NR	Lee_2022	Melanoma	-0.299359
ERR6275680	NR	Lee_2022	Melanoma	2.39124
ERR6275681	R	Lee_2022	Melanoma	6.14562
ERR6275682	NR	Lee_2022	Melanoma	1.00063
ERR6275683	NR	Lee_2022	Melanoma	3.35821
ERR6275684	R	Lee_2022	Melanoma	2.5546
ERR6279614	R	Lee_2022	Melanoma	2.89167
ERR6279615	R	Lee_2022	Melanoma	5.63107
ERR6279616	R	Lee_2022	Melanoma	4.05425
ERR6279618	R	Lee_2022	Melanoma	2.50264
ERR6279619	R	Lee_2022	Melanoma	6.42972
ERR6279620	NR	Lee_2022	Melanoma	4.9323
ERR6279621	R	Lee_2022	Melanoma	4.83806
ERR6279622	R	Lee_2022	Melanoma	2.36438
ERR6279623	R	Lee_2022	Melanoma	5.30134
ERR6279624	R	Lee_2022	Melanoma	1.2406
ERR6279625	NR	Lee_2022	Melanoma	4.89819
ERR6279626	NR	Lee_2022	Melanoma	-0.6011
ERR6279627	NR	Lee_2022	Melanoma	2.24279
ERR6279628	NR	Lee_2022	Melanoma	1.07487
ERR6279629	NR	Lee_2022	Melanoma	1.4981
ERR6279644	R	Lee_2022	Melanoma	4.32713
ERR6279645	R	Lee_2022	Melanoma	2.02243
ERR6279646	NR	Lee_2022	Melanoma	4.90353
ERR6279647	NR	Lee_2022	Melanoma	2.35682
ERR6279648	R	Lee_2022	Melanoma	0.324302
ERR6279649	R	Lee_2022	Melanoma	4.01862
ERR6279650	R	Lee_2022	Melanoma	4.6291
ERR6279651	R	Lee_2022	Melanoma	4.77767
ERR6279652	R	Lee_2022	Melanoma	6.74583
ERR6279653	NR	Lee_2022	Melanoma	-0.400302
ERR6279654	NR	Lee_2022	Melanoma	-0.121858
ERR6279655	R	Lee_2022	Melanoma	2.98879
ERR6279656	NR	Lee_2022	Melanoma	2.4666
ERR6279657	R	Lee_2022	Melanoma	1.79188
ERR6279658	R	Lee_2022	Melanoma	6.53607
ERR6279659	NR	Lee_2022	Melanoma	-2.16017
ERR6279660	NR	Lee_2022	Melanoma	-0.205985
ERR6279661	R	Lee_2022	Melanoma	2.77656
ERR6279662	R	Lee_2022	Melanoma	3.75235
ERR6279663	R	Lee_2022	Melanoma	2.68171
ERR6279664	R	Lee_2022	Melanoma	3.4635
ERR6279665	R	Lee_2022	Melanoma	3.78076
ERR6279666	R	Lee_2022	Melanoma	2.9697
ERR6279667	R	Lee_2022	Melanoma	-0.130796
ERR6279668	NR	Lee_2022	Melanoma	-2.96896
ERR6279669	R	Lee_2022	Melanoma	2.36146
ERR6279670	NR	Lee_2022	Melanoma	1.58129
ERR6279671	R	Lee_2022	Melanoma	3.19335
ERR6279672	NR	Lee_2022	Melanoma	2.11333
ERR6279673	NR	Lee_2022	Melanoma	3.21575
ERR6279674	R	Lee_2022	Melanoma	1.50573
ERR6279675	NR	Lee_2022	Melanoma	2.4848
ERR6279676	R	Lee_2022	Melanoma	3.10605
ERR6279677	R	Lee_2022	Melanoma	2.32256
ERR6279678	NR	Lee_2022	Melanoma	2.33103
ERR6279679	R	Lee_2022	Melanoma	4.31639
ERR6279680	R	Lee_2022	Melanoma	3.11859
ERR6279681	R	Lee_2022	Melanoma	0.047805
ERR6279682	NR	Lee_2022	Melanoma	-0.99429
ERR6279683	NR	Lee_2022	Melanoma	1.03996
ERR6280899	R	Lee_2022	Melanoma	1.7379
ERR6280907	R	Lee_2022	Melanoma	4.00637
ERR6280910	R	Lee_2022	Melanoma	2.14879
ERR6280948	R	Lee_2022	Melanoma	1.80042
ERR6281000	NR	Lee_2022	Melanoma	1.72318
ERR6281340	NR	Lee_2022	Melanoma	0.616592
ERR6281341	R	Lee_2022	Melanoma	3.20455
ERR6281342	NR	Lee_2022	Melanoma	1.08451
ERR6281343	R	Lee_2022	Melanoma	1.78246
ERR6281344	R	Lee_2022	Melanoma	3.02647
ERR6281431	R	Lee_2022	Melanoma	7.43233
ERR6281432	NR	Lee_2022	Melanoma	2.73449
ERR6281433	R	Lee_2022	Melanoma	7.23163
ERR6281434	NR	Lee_2022	Melanoma	2.14997
ERR6281448	R	Lee_2022	Melanoma	1.51735
ERR6281499	R	Lee_2022	Melanoma	3.08167
ERR6281500	NR	Lee_2022	Melanoma	0.747697
ERR6281504	NR	Lee_2022	Melanoma	1.37367
ERR6281505	NR	Lee_2022	Melanoma	5.444
ERR6281518	R	Lee_2022	Melanoma	1.71661
ERR6281586	R	Lee_2022	Melanoma	1.84815
ERR6281658	NR	Lee_2022	Melanoma	0.324737
ERR6281677	NR	Lee_2022	Melanoma	6.20022
ERR6281751	NR	Lee_2022	Melanoma	0.0211709
ERR6281939	R	Lee_2022	Melanoma	1.22177
ERR6281941	NR	Lee_2022	Melanoma	1.14656
ERR6281942	NR	Lee_2022	Melanoma	0.49754
ERR6281944	NR	Lee_2022	Melanoma	2.8703
ERR6281997	R	Lee_2022	Melanoma	0.731479
ERR6282070	R	Lee_2022	Melanoma	4.35223
ERR6282137	NR	Lee_2022	Melanoma	-0.797714
ERR6282298	R	Lee_2022	Melanoma	3.08247
ERR6282383	NR	Lee_2022	Melanoma	0.57488
SRR11413606	R	Peng_2020	Other	3.55206
SRR11413607	NR	Peng_2020	Other	0.669108
SRR11413608	R	Peng_2020	Other	1.70377
SRR11413609	R	Peng_2020	Other	6.98951
SRR11413610	NR	Peng_2020	Other	0.305031
SRR11413611	NR	Peng_2020	Other	1.58483
SRR11413612	R	Peng_2020	Other	2.86543
SRR11413613	R	Peng_2020	Other	2.77572
SRR11413614	R	Peng_2020	Other	-0.505233
SRR11413615	NR	Peng_2020	Other	-0.2891
SRR11413617	R	Peng_2020	Other	5.1126
SRR11413618	NR	Peng_2020	Other	0.396914
SRR11413619	R	Peng_2020	Other	1.91197
SRR11413620	R	Peng_2020	Other	2.79972
SRR11413645	R	Peng_2020	Other	-0.575553
SRR11413646	NR	Peng_2020	Other	0.982321
SRR11413647	NR	Peng_2020	Other	-0.570178
SRR11413648	R	Peng_2020	Other	0.771263
SRR11413649	R	Peng_2020	Other	2.55078
SRR11413650	R	Peng_2020	Other	2.35015
SRR11413652	R	Peng_2020	Other	-0.0255641
SRR11413653	NR	Peng_2020	Other	1.29098
SRR11413654	R	Peng_2020	Other	2.13714
SRR11413655	NR	Peng_2020	Other	0.947603
SRR11413656	R	Peng_2020	Other	3.56909
SRR11413657	R	Peng_2020	Other	1.85836
SRR11413678	R	Peng_2020	Other	1.99266
SRR11413679	R	Peng_2020	Other	2.96278
SRR11413680	NR	Peng_2020	Other	-4.19781
SRR11413681	R	Peng_2020	Other	4.96227
SRR11413683	R	Peng_2020	Other	3.24874
SRR11413684	R	Peng_2020	Other	1.91581
SRR11413685	NR	Peng_2020	Other	3.27349
SRR11413686	NR	Peng_2020	Other	-0.836429
SRR11413687	R	Peng_2020	Other	-1.35147
SRR11413688	NR	Peng_2020	Other	3.83937
SRR11413689	NR	Peng_2020	Other	0.10538
SRR11413690	R	Peng_2020	Other	0.124708
SRR11413691	NR	Peng_2020	Other	0.830908
SRR11413692	R	Peng_2020	Other	0.974234
SRR16168896	NR	McCulloch_2022	Melanoma	1.17522
SRR16168900	NR	McCulloch_2022	Melanoma	0.959991
SRR16168902	R	McCulloch_2022	Melanoma	4.45583
SRR16168903	R	McCulloch_2022	Melanoma	6.48946
SRR16168909	R	McCulloch_2022	Melanoma	3.6597
SRR16168913	NR	McCulloch_2022	Melanoma	3.14835
SRR16168918	R	McCulloch_2022	Melanoma	2.18115
SRR16168920	R	McCulloch_2022	Melanoma	2.78767
SRR16168925	R	McCulloch_2022	Melanoma	4.38138
SRR16168926	R	McCulloch_2022	Melanoma	5.86101
SRR16168929	R	McCulloch_2022	Melanoma	3.08399
SRR16168930	R	McCulloch_2022	Melanoma	2.90767
SRR16168938	R	McCulloch_2022	Melanoma	2.31739
SRR16168940	NR	McCulloch_2022	Melanoma	0.56273
SRR16168941	NR	McCulloch_2022	Melanoma	3.98581
SRR16168942	R	McCulloch_2022	Melanoma	-1.96126
SRR16168943	R	McCulloch_2022	Melanoma	3.30722
SRR16168945	R	McCulloch_2022	Melanoma	4.78799
SRR16168952	R	McCulloch_2022	Melanoma	3.4319
SRR16168969	R	McCulloch_2022	Melanoma	3.62646
SRR16168974	R	McCulloch_2022	Melanoma	3.63297
SRR16168975	R	McCulloch_2022	Melanoma	1.66038
SRR16168976	NR	McCulloch_2022	Melanoma	0.739864
SRR16168982	NR	McCulloch_2022	Melanoma	4.88174
SRR16168984	R	McCulloch_2022	Melanoma	2.69902
SRR16168985	R	McCulloch_2022	Melanoma	1.69169
SRR16168986	R	McCulloch_2022	Melanoma	3.46312
SRR16554624	NR	Spencer_2021	Melanoma	1.59055
SRR16554625	R	Spencer_2021	Melanoma	6.18016
SRR16554626	R	Spencer_2021	Melanoma	3.59249
SRR16554627	NR	Spencer_2021	Melanoma	1.92661
SRR16554628	R	Spencer_2021	Melanoma	1.65732
SRR16554630	NR	Spencer_2021	Melanoma	1.88823
SRR16554631	R	Spencer_2021	Melanoma	7.04463
SRR16554632	NR	Spencer_2021	Melanoma	-0.71991
SRR16554633	R	Spencer_2021	Melanoma	6.35466
SRR16554634	NR	Spencer_2021	Melanoma	2.05274
SRR16554635	R	Spencer_2021	Melanoma	7.02422
SRR16554636	NR	Spencer_2021	Melanoma	-2.69689
SRR16554637	R	Spencer_2021	Melanoma	5.03488
SRR16554638	R	Spencer_2021	Melanoma	0.18308
SRR16554639	NR	Spencer_2021	Melanoma	-8.53855
SRR16554640	R	Spencer_2021	Melanoma	2.08645
SRR16554641	R	Spencer_2021	Melanoma	4.07657
SRR16554642	NR	Spencer_2021	Melanoma	2.84309
SRR16554643	R	Spencer_2021	Melanoma	3.20175
SRR16554644	R	Spencer_2021	Melanoma	0.454819
SRR16554645	R	Spencer_2021	Melanoma	7.4196
SRR16554646	NR	Spencer_2021	Melanoma	-0.299359
SRR16554647	R	Spencer_2021	Melanoma	3.09305
SRR16554648	R	Spencer_2021	Melanoma	5.44763
SRR16554649	R	Spencer_2021	Melanoma	6.64833
SRR16554650	NR	Spencer_2021	Melanoma	2.3513
SRR16554651	R	Spencer_2021	Melanoma	0.397421
SRR16554652	R	Spencer_2021	Melanoma	0.0547798
SRR16554653	R	Spencer_2021	Melanoma	1.19933
SRR16554654	R	Spencer_2021	Melanoma	1.41802
SRR16554655	R	Spencer_2021	Melanoma	3.11268
SRR16554656	NR	Spencer_2021	Melanoma	1.05124
SRR16554657	R	Spencer_2021	Melanoma	2.19386
SRR16554658	R	Spencer_2021	Melanoma	2.64089
SRR16554659	NR	Spencer_2021	Melanoma	5.33373
SRR16554660	R	Spencer_2021	Melanoma	2.15646
SRR16554662	R	Spencer_2021	Melanoma	7.27249
SRR16554663	R	Spencer_2021	Melanoma	2.88975
SRR16554664	R	Spencer_2021	Melanoma	3.19088
SRR16554665	R	Spencer_2021	Melanoma	4.14519
SRR16554666	NR	Spencer_2021	Melanoma	1.08942
SRR16554667	NR	Spencer_2021	Melanoma	-1.4065
SRR16554668	R	Spencer_2021	Melanoma	7.03362
SRR16554669	NR	Spencer_2021	Melanoma	3.03573
SRR16554670	NR	Spencer_2021	Melanoma	3.29192
SRR16554671	R	Spencer_2021	Melanoma	2.32216
SRR16554672	R	Spencer_2021	Melanoma	4.23474
SRR16554673	R	Spencer_2021	Melanoma	5.98492
SRR16554674	R	Spencer_2021	Melanoma	5.90951
SRR16554675	R	Spencer_2021	Melanoma	5.68381
SRR16554678	NR	Spencer_2021	Melanoma	-2.97639
SRR16554679	R	Spencer_2021	Melanoma	1.63643
SRR16554680	NR	Spencer_2021	Melanoma	3.15525
SRR16554681	R	Spencer_2021	Melanoma	2.39215
SRR16554684	R	Spencer_2021	Melanoma	6.06259
SRR16554686	NR	Spencer_2021	Melanoma	3.0245
SRR16554687	R	Spencer_2021	Melanoma	6.19341
SRR16554689	R	Spencer_2021	Melanoma	5.8049
SRR16554691	NR	Spencer_2021	Melanoma	3.64028
SRR16554692	NR	Gopalakrishnan_2018	Melanoma	1.03811
SRR16554693	R	Gopalakrishnan_2018	Melanoma	3.28904
SRR16554694	R	Gopalakrishnan_2018	Melanoma	2.4957
SRR16554695	NR	Gopalakrishnan_2018	Melanoma	5.83581
SRR16554696	NR	Gopalakrishnan_2018	Melanoma	0.875537
SRR16554697	R	Spencer_2021	Melanoma	3.15318
SRR16554698	NR	Spencer_2021	Melanoma	-0.619406
SRR16554699	NR	Gopalakrishnan_2018	Melanoma	3.86766
SRR16554700	NR	Gopalakrishnan_2018	Melanoma	2.6962
SRR16554701	NR	Gopalakrishnan_2018	Melanoma	2.88601
SRR16554702	R	Gopalakrishnan_2018	Melanoma	3.03471
SRR16554703	R	Gopalakrishnan_2018	Melanoma	0.963681
SRR16554704	NR	Spencer_2021	Melanoma	6.25334
SRR16554705	R	Spencer_2021	Melanoma	4.89379
SRR16554706	R	Gopalakrishnan_2018	Melanoma	3.66661
SRR16554707	R	Gopalakrishnan_2018	Melanoma	4.07559
SRR16554708	R	Spencer_2021	Melanoma	6.3348
SRR16554710	NR	Gopalakrishnan_2018	Melanoma	1.92399
SRR16554711	NR	Gopalakrishnan_2018	Melanoma	2.932
SRR16554712	R	Gopalakrishnan_2018	Melanoma	0.568912
SRR16554713	R	Spencer_2021	Melanoma	1.34257
SRR16554714	R	Spencer_2021	Melanoma	6.97412
SRR16554715	R	Spencer_2021	Melanoma	1.79831
SRR16554716	R	Spencer_2021	Melanoma	7.0752
SRR16554717	R	Spencer_2021	Melanoma	6.43519
SRR16554718	NR	Spencer_2021	Melanoma	2.97606
SRR16554719	R	Spencer_2021	Melanoma	0.0649879
SRR16554720	R	Spencer_2021	Melanoma	4.9695
SRR16554721	NR	Spencer_2021	Melanoma	-0.248433
SRR16554722	R	Spencer_2021	Melanoma	4.04308
SRR16554723	NR	Spencer_2021	Melanoma	0.672312
SRR16554724	NR	Spencer_2021	Melanoma	2.39339
SRR16554725	NR	Spencer_2021	Melanoma	-1.51865
SRR16554726	NR	Spencer_2021	Melanoma	3.16802
SRR16554727	R	Spencer_2021	Melanoma	5.7674
SRR16554728	R	Spencer_2021	Melanoma	5.76993
SRR16554729	R	Spencer_2021	Melanoma	6.33328
SRR16554730	R	Spencer_2021	Melanoma	2.66124
SRR16554731	R	Spencer_2021	Melanoma	7.613
SRR16554732	R	Spencer_2021	Melanoma	0.932562
SRR16554733	R	Gopalakrishnan_2018	Melanoma	2.35861
SRR16554734	R	Spencer_2021	Melanoma	6.68454
SRR16554735	NR	Gopalakrishnan_2018	Melanoma	2.17897
SRR16554736	R	Gopalakrishnan_2018	Melanoma	3.91872
SRR16554737	NR	Spencer_2021	Melanoma	2.69345
SRR16554738	R	Spencer_2021	Melanoma	7.54138
SRR16554739	NR	Gopalakrishnan_2018	Melanoma	1.4786
SRR16554740	R	Spencer_2021	Melanoma	1.20885
SRR16554742	R	Gopalakrishnan_2018	Melanoma	4.03537
SRR16554743	R	Spencer_2021	Melanoma	3.56366
SRR16554744	R	Spencer_2021	Melanoma	1.3264
SRR16554745	NR	Gopalakrishnan_2018	Melanoma	5.83397
SRR16554746	R	Gopalakrishnan_2018	Melanoma	3.68276
SRR16554747	R	Spencer_2021	Melanoma	6.82205
SRR16554748	NR	Spencer_2021	Melanoma	1.62069
SRR16554749	R	Spencer_2021	Melanoma	6.29613
SRR16554750	NR	Spencer_2021	Melanoma	4.49746
SRR16554751	R	Spencer_2021	Melanoma	2.36994
SRR16554752	R	Spencer_2021	Melanoma	6.17114
SRR16554753	R	Spencer_2021	Melanoma	3.0852
SRR16554754	NR	Spencer_2021	Melanoma	-0.58983
SRR16554755	R	Spencer_2021	Melanoma	6.78215
SRR16554756	R	Spencer_2021	Melanoma	2.70726
SRR16554757	NR	Spencer_2021	Melanoma	0.489676
SRR16554758	NR	Spencer_2021	Melanoma	6.34325
SRR16554759	R	Spencer_2021	Melanoma	7.20635
SRR16554760	R	Spencer_2021	Melanoma	2.00485
SRR16554761	NR	Spencer_2021	Melanoma	6.42993
SRR16554762	R	Spencer_2021	Melanoma	2.79333
SRR16554763	R	Spencer_2021	Melanoma	2.25436
SRR16554764	NR	Spencer_2021	Melanoma	0.392998
SRR16554765	R	Spencer_2021	Melanoma	7.26485
SRR16554766	R	Spencer_2021	Melanoma	2.61869
SRR16554767	R	Spencer_2021	Melanoma	3.52527
SRR16554768	NR	Spencer_2021	Melanoma	2.2802
SRR16554769	R	Spencer_2021	Melanoma	0.839321
SRR16554770	R	Spencer_2021	Melanoma	6.52595
SRR16554771	NR	Spencer_2021	Melanoma	2.96674
SRR16554772	R	Spencer_2021	Melanoma	6.38718
SRR16554773	NR	Spencer_2021	Melanoma	3.95473
SRR16554774	R	Spencer_2021	Melanoma	6.4219
SRR16554775	R	Spencer_2021	Melanoma	7.90319
SRR16554776	R	Spencer_2021	Melanoma	3.6133
SRR16554777	R	Spencer_2021	Melanoma	0.183907
SRR16554778	NR	Spencer_2021	Melanoma	3.19688
SRR16554779	NR	Spencer_2021	Melanoma	0.63256
SRR16554780	NR	Spencer_2021	Melanoma	0.00284098
SRR16554781	R	Spencer_2021	Melanoma	4.55838
SRR16554782	R	Spencer_2021	Melanoma	7.60983
SRR16554783	NR	Spencer_2021	Melanoma	0.310107
SRR16554784	R	Spencer_2021	Melanoma	2.54224
SRR16554785	R	Spencer_2021	Melanoma	2.12878
SRR16554786	R	Spencer_2021	Melanoma	2.93365
SRR16554787	R	Spencer_2021	Melanoma	2.19359
SRR16554788	NR	Spencer_2021	Melanoma	6.00112
SRR16554789	NR	Spencer_2021	Melanoma	2.77875
SRR16554790	NR	Spencer_2021	Melanoma	1.9532
SRR20881974	R	Liu_2022	Other	3.92957
SRR20881975	NR	Liu_2022	Other	3.83529
SRR20881976	R	Liu_2022	Other	1.95053
SRR20881977	R	Liu_2022	Other	2.46132
SRR20881978	R	Liu_2022	Other	-0.0772491
SRR20881979	NR	Liu_2022	Other	2.22196
SRR20881980	R	Liu_2022	Other	1.31668
SRR20881981	R	Liu_2022	Other	-0.0545398
SRR20881983	R	Liu_2022	Other	2.86094
SRR20881984	R	Liu_2022	Other	2.36201
SRR20881985	R	Liu_2022	Other	1.43748
SRR20881986	NR	Liu_2022	Other	-0.0412076
SRR20881987	NR	Liu_2022	Other	0.0357038
SRR20881988	R	Liu_2022	Other	-1.2857
SRR25825493	R	Tsakmaklis_2023	Melanoma	2.1625
SRR25825494	NR	Tsakmaklis_2023	Melanoma	1.78671
SRR25825495	R	Tsakmaklis_2023	Melanoma	3.54699
SRR25825496	NR	Tsakmaklis_2023	Melanoma	1.85571
SRR25825497	NR	Tsakmaklis_2023	Melanoma	2.50447
SRR25825498	R	Tsakmaklis_2023	Melanoma	3.21647
SRR25825499	R	Tsakmaklis_2023	Melanoma	1.45844
SRR25825500	NR	Tsakmaklis_2023	Melanoma	-0.798005
SRR25825501	R	Tsakmaklis_2023	Melanoma	1.03427
SRR25825502	NR	Tsakmaklis_2023	Melanoma	2.3869
SRR25825503	NR	Tsakmaklis_2023	Melanoma	1.57635
SRR25825504	R	Tsakmaklis_2023	Melanoma	3.37199
SRR25825505	R	Tsakmaklis_2023	Melanoma	0.950424
SRR25825506	R	Tsakmaklis_2023	Melanoma	2.47516
SRR25825507	R	Tsakmaklis_2023	Melanoma	5.05439
SRR25825508	NR	Tsakmaklis_2023	Melanoma	2.60772
SRR25825509	NR	Tsakmaklis_2023	Melanoma	2.74102
SRR25825510	R	Tsakmaklis_2023	Melanoma	1.61315
SRR25825511	NR	Tsakmaklis_2023	Melanoma	0.485722
SRR25825512	R	Tsakmaklis_2023	Melanoma	1.37993
SRR25825513	R	Tsakmaklis_2023	Melanoma	-0.736842
SRR25825514	R	Tsakmaklis_2023	Melanoma	2.92442
SRR25825515	NR	Tsakmaklis_2023	Melanoma	1.77678
SRR25825516	NR	Tsakmaklis_2023	Melanoma	0.95915
SRR25825517	NR	Tsakmaklis_2023	Melanoma	2.63388
SRR25825518	NR	Tsakmaklis_2023	Melanoma	-2.14268
SRR25825519	NR	Tsakmaklis_2023	Melanoma	2.68726
SRR25825520	R	Tsakmaklis_2023	Melanoma	3.43101
SRR25825521	R	Tsakmaklis_2023	Melanoma	2.9519
SRR5930493	NR	Frankel_2017	Melanoma	0.164988
SRR5930494	R	Frankel_2017	Melanoma	0.696532
SRR5930495	R	Frankel_2017	Melanoma	4.15481
SRR5930497	R	Frankel_2017	Melanoma	3.28949
SRR5930498	R	Frankel_2017	Melanoma	1.50167
SRR5930499	R	Frankel_2017	Melanoma	1.7319
SRR5930501	NR	Frankel_2017	Melanoma	0.857408
SRR5930502	R	Frankel_2017	Melanoma	3.11596
SRR5930503	R	Frankel_2017	Melanoma	1.10699
SRR5930504	R	Frankel_2017	Melanoma	1.82431
SRR5930505	R	Frankel_2017	Melanoma	1.71255
SRR5930506	R	Frankel_2017	Melanoma	1.56491
SRR5930507	NR	Frankel_2017	Melanoma	1.48014
SRR5930508	NR	Frankel_2017	Melanoma	2.56405
SRR5930509	NR	Frankel_2017	Melanoma	1.50513
SRR5930510	NR	Frankel_2017	Melanoma	2.64474
SRR5930511	R	Frankel_2017	Melanoma	1.14251
SRR5930512	R	Frankel_2017	Melanoma	4.6245
SRR5930513	R	Frankel_2017	Melanoma	4.12089
SRR5930514	R	Frankel_2017	Melanoma	0.487635
SRR5930515	NR	Frankel_2017	Melanoma	1.97503
SRR5930516	R	Frankel_2017	Melanoma	1.90122
SRR5930517	NR	Frankel_2017	Melanoma	-0.0474083
SRR5930518	NR	Frankel_2017	Melanoma	3.44992
SRR5930519	NR	Frankel_2017	Melanoma	0.867922
SRR5930520	NR	Frankel_2017	Melanoma	1.25668
SRR5930521	NR	Frankel_2017	Melanoma	2.28505
SRR5930522	NR	Frankel_2017	Melanoma	-1.82602
SRR5930523	R	Frankel_2017	Melanoma	3.93439
SRR5930526	NR	Frankel_2017	Melanoma	1.81259
SRR5930527	R	Frankel_2017	Melanoma	1.79502
SRR5930528	NR	Frankel_2017	Melanoma	-1.26582
SRR5930529	R	Frankel_2017	Melanoma	2.84378
SRR5930530	R	Frankel_2017	Melanoma	1.8873
SRR5930531	R	Frankel_2017	Melanoma	1.1621
SRR5930532	R	Frankel_2017	Melanoma	0.616358
SRR5930533	R	Frankel_2017	Melanoma	1.05745
SRR5930534	R	Frankel_2017	Melanoma	0.984826
SRR5930536	R	Frankel_2017	Melanoma	2.96846
SRR6000869	NR	Matson_2019	Melanoma	2.54906
SRR6000870	R	Matson_2019	Melanoma	3.21313
SRR6000871	R	Matson_2019	Melanoma	3.13832
SRR6000873	NR	Matson_2019	Melanoma	2.13749
SRR6000874	NR	Matson_2019	Melanoma	1.13644
SRR6000877	NR	Matson_2019	Melanoma	-2.42758
SRR6000878	NR	Matson_2019	Melanoma	2.6264
SRR6000890	NR	Matson_2019	Melanoma	1.31943
SRR6000891	NR	Matson_2019	Melanoma	2.74684
SRR6000892	NR	Matson_2019	Melanoma	2.45701
SRR6000893	R	Matson_2019	Melanoma	3.27793
SRR6000894	NR	Matson_2019	Melanoma	1.79712
SRR6000895	NR	Matson_2019	Melanoma	6.16077
SRR6000896	NR	Matson_2019	Melanoma	6.96627
SRR6000899	NR	Matson_2019	Melanoma	3.9622
SRR6000900	R	Matson_2019	Melanoma	2.02779
SRR6000901	R	Matson_2019	Melanoma	5.65888
SRR6000902	NR	Matson_2019	Melanoma	4.2175
SRR6000903	R	Matson_2019	Melanoma	3.59385
SRR6000905	NR	Matson_2019	Melanoma	3.08305
SRR6000906	R	Matson_2019	Melanoma	1.73632
SRR6000907	NR	Matson_2019	Melanoma	3.14328
SRR6000908	R	Matson_2019	Melanoma	1.5798
SRR6000909	NR	Matson_2019	Melanoma	3.28803
SRR6000910	NR	Matson_2019	Melanoma	6.20802
SRR6000911	R	Matson_2019	Melanoma	6.49973
SRR6000912	R	Matson_2019	Melanoma	3.34345
SRR6000920	R	Matson_2019	Melanoma	2.85542
SRR6000921	NR	Matson_2019	Melanoma	1.47079
SRR6000931	R	Matson_2019	Melanoma	3.09155
SRR6000932	R	Matson_2019	Melanoma	2.02057
SRR6000940	NR	Matson_2019	Melanoma	0.421915
SRR6000942	NR	Matson_2019	Melanoma	2.00342
SRR6000944	NR	Matson_2019	Melanoma	2.87979
SRR6000945	NR	Matson_2019	Melanoma	-0.787542
SRR6000946	R	Matson_2019	Melanoma	1.65067
SRR6000947	NR	Matson_2019	Melanoma	1.60192
SRR6000949	NR	Matson_2019	Melanoma	1.78524
SRR8387659	NR	Heshiki_2020	Other	1.22275
SRR8387676	NR	Heshiki_2020	Other	-3.47773
SRR8387677	NR	Heshiki_2020	Other	-0.951925
SRR8387679	R	Heshiki_2020	Other	6.44981
SRR8387681	R	Heshiki_2020	Other	2.58014
SRR8387683	R	Heshiki_2020	Other	1.09339
SRR8387691	R	Heshiki_2020	Other	0.432515
SRR8387697	NR	Heshiki_2020	Other	0.164152
SRR8387707	NR	Heshiki_2020	Other	0.491859
SRR8387710	R	Heshiki_2020	Other	2.82015
SRR8387712	R	Heshiki_2020	Other	2.45804
