## Supplementary Table S9 for "Ecological and functional stratification of the stool microbiome predicts response to immune checkpoint inhibitors across cancer types"

### Sheet: Sheet1
gene	freq_R	freq_NR	fold_change	log2FC	p_value	p.adjusted
PL13	0.0738255	0.00497512	14.8389	3.89131	0.000502766	0.00423484
GT6	0.127517	0.00995025	12.8154	3.67981	3.67369e-06	8.93932e-05
GT94	0.0939597	0.00995025	9.44295	3.23924	0.000316016	0.00300902
PL15	0.0671141	0.00995025	6.74497	2.75381	0.00538031	0.02507
GH55	0.033557	0.00497512	6.74497	2.75381	0.0873517	0.195204
PL30	0.033557	0.00497512	6.74497	2.75381	0.0873517	0.195204
GH137	0.0805369	0.0149254	5.39597	2.43188	0.00554573	0.0253024
CBM62	0.0268456	0.00497512	5.39597	2.43188	0.167785	0.316017
GH50	0.100671	0.0199005	5.05872	2.33877	0.0013551	0.00890819
GH144	0.120805	0.0248756	4.85638	2.27988	0.000678937	0.00512715
PL40	0.0671141	0.0149254	4.49664	2.16885	0.0186598	0.0653574
GH143	0.0604027	0.0149254	4.04698	2.01685	0.0336963	0.0997229
GT81	0.0201342	0.00497512	4.04698	2.01685	0.316164	0.5206
GH142	0.100671	0.0248756	4.04698	2.01685	0.0040676	0.0207164
PL10	0.0805369	0.0199005	4.04698	2.01685	0.0091127	0.0376543
CBM41	0.0402685	0.00995025	4.04698	2.01685	0.0765806	0.181413
PL37	0.0201342	0.00497512	4.04698	2.01685	0.316164	0.5206
GT107	0.0201342	0.00497512	4.04698	2.01685	0.316164	0.5206
GH158	0.0201342	0.00497512	4.04698	2.01685	0.316164	0.5206
CBM27	0.0201342	0.00497512	4.04698	2.01685	0.316164	0.5206
GH89	0.187919	0.0497512	3.77718	1.91731	4.82071e-05	0.000621021
GH139	0.0536913	0.0149254	3.59732	1.84692	0.0599234	0.150647
GH99	0.0536913	0.0149254	3.59732	1.84692	0.0599234	0.150647
GH147	0.0536913	0.0149254	3.59732	1.84692	0.0599234	0.150647
GH66	0.134228	0.039801	3.37248	1.75381	0.00223224	0.0130851
CBM57	0.0671141	0.0199005	3.37248	1.75381	0.0495872	0.132434
PL42	0.0671141	0.0199005	3.37248	1.75381	0.0495872	0.132434
GT10	0.0671141	0.0199005	3.37248	1.75381	0.0495872	0.132434
GH148	0.033557	0.00995025	3.37248	1.75381	0.140627	0.279975
GH171	0.248322	0.0746269	3.32752	1.73445	7.72334e-06	0.000169141
GH113	0.0939597	0.0298507	3.14765	1.65428	0.0177435	0.0647639
GT14	0.147651	0.0497512	2.96779	1.56939	0.00233022	0.0130851
GH39	0.221477	0.079602	2.7823	1.47628	0.00026921	0.00294785
PL33	0.174497	0.0646766	2.69799	1.43188	0.00174119	0.0108949
CBM20	0.0402685	0.0149254	2.69799	1.43188	0.177703	0.327034
GH126	0.0134228	0.00497512	2.69799	1.43188	0.577272	0.77087
CBM83	0.0268456	0.00995025	2.69799	1.43188	0.40787	0.61374
PL35	0.0805369	0.0298507	2.69799	1.43188	0.0482328	0.132434
GT101	0.0671141	0.0248756	2.69799	1.43188	0.0641524	0.154389
GH91	0.0134228	0.00497512	2.69799	1.43188	0.577272	0.77087
PL21	0.0134228	0.00497512	2.69799	1.43188	0.577272	0.77087
GH167	0.0134228	0.00497512	2.69799	1.43188	0.577272	0.77087
GT11	0.167785	0.0646766	2.59422	1.3753	0.00286803	0.0153195
GH120	0.114094	0.0447761	2.5481	1.34942	0.0218328	0.0703145
CE17	0.201342	0.079602	2.52936	1.33877	0.00121185	0.0082936
CBM13	0.308725	0.124378	2.48215	1.31159	2.75334e-05	0.000548165
CBM61	0.0604027	0.0248756	2.42819	1.27988	0.105153	0.225771
GH93	0.0604027	0.0248756	2.42819	1.27988	0.105153	0.225771
PL12	0.0939597	0.039801	2.36074	1.23924	0.045981	0.129101
PL8	0.0939597	0.039801	2.36074	1.23924	0.045981	0.129101
GH138	0.0469799	0.0199005	2.36074	1.23924	0.215335	0.389739
GH125	0.261745	0.114428	2.28742	1.19372	0.000594619	0.00465077
CBM67	0.510067	0.223881	2.2783	1.18796	3.64255e-08	3.28743e-06
GH115	0.181208	0.079602	2.27643	1.18677	0.00502645	0.0239303
CBM51	0.033557	0.0149254	2.24832	1.16885	0.292988	0.505231
PL29	0.0671141	0.0298507	2.24832	1.16885	0.122241	0.249403
GH130	0.456376	0.208955	2.18408	1.12703	1.44047e-06	5.25771e-05
PL26	0.0536913	0.0248756	2.15839	1.10996	0.252036	0.438062
GH173	0.0536913	0.0248756	2.15839	1.10996	0.252036	0.438062
GH28	0.52349	0.243781	2.14738	1.10258	1.00611e-07	5.50846e-06
GH105	0.456376	0.21393	2.13329	1.09308	1.74505e-06	5.45951e-05
CE2	0.241611	0.114428	2.11147	1.07825	0.00227204	0.0130851
GH26	0.194631	0.0945274	2.05899	1.04194	0.0113103	0.0434554
GH78	0.536913	0.263682	2.03622	1.02589	2.52077e-07	1.1041e-05
GT23	0.0201342	0.00995025	2.02349	1.01685	0.65434	0.838015
GT66	0.0201342	0.00995025	2.02349	1.01685	0.65434	0.838015
GH42	0.355705	0.179104	1.98602	0.989879	0.000288701	0.00300902
GH110	0.167785	0.0845771	1.98381	0.988277	0.0202357	0.0692441
CBM32	0.295302	0.149254	1.97852	0.984424	0.00138301	0.00890819
CE6	0.0872483	0.0447761	1.94855	0.962398	0.121703	0.249403
GH88	0.221477	0.114428	1.93551	0.952715	0.00799044	0.0349981
CE8	0.362416	0.189055	1.91699	0.938843	0.000349517	0.00318934
GH67	0.114094	0.0597015	1.91107	0.934384	0.0787731	0.183525
GH9	0.161074	0.0845771	1.90446	0.929383	0.0300485	0.0901454
GH141	0.0939597	0.0497512	1.88859	0.91731	0.13421	0.269651
PL27	0.0469799	0.0248756	1.88859	0.91731	0.373812	0.580602
GH15	0.0738255	0.039801	1.85487	0.891315	0.232242	0.416894
GH30	0.275168	0.149254	1.84362	0.882545	0.00466357	0.0231887
GH51	0.409396	0.223881	1.82864	0.870767	0.000250761	0.00289035
GH140	0.154362	0.0845771	1.82511	0.867982	0.0605338	0.150647
GT3	0.208054	0.114428	1.81821	0.862518	0.0241117	0.0754353
GH133	0.315436	0.174129	1.81151	0.857189	0.00224837	0.0130851
GT27	0.47651	0.263682	1.80714	0.85371	4.599e-05	0.000621021
GH127	0.402685	0.223881	1.79866	0.846921	0.000387677	0.00339605
GH97	0.228188	0.129353	1.76407	0.818906	0.0212106	0.0703145
GT100	0.114094	0.0646766	1.76407	0.818906	0.122993	0.249403
GH53	0.208054	0.119403	1.74245	0.801117	0.0265398	0.0818621
CBM91	0.395973	0.228856	1.73023	0.790964	0.000932242	0.00658584
GH112	0.302013	0.179104	1.68624	0.753811	0.0100885	0.0401707
GH92	0.214765	0.129353	1.6603	0.731443	0.0415264	0.121257
GH76	0.107383	0.0646766	1.6603	0.731443	0.1723	0.319776
GH27	0.302013	0.18408	1.64067	0.714283	0.0109499	0.042822
GH165	0.0402685	0.0248756	1.61879	0.694918	0.538499	0.738559
PL38	0.0402685	0.0248756	1.61879	0.694918	0.538499	0.738559
CBM54	0.0402685	0.0248756	1.61879	0.694918	0.538499	0.738559
GH43	0.590604	0.368159	1.60421	0.681861	3.89197e-05	0.000574956
GH154	0.174497	0.109453	1.59426	0.672891	0.0859504	0.195204
GH31	0.691275	0.437811	1.57894	0.658952	2.77598e-06	7.59924e-05
GH4	0.281879	0.179104	1.57383	0.654276	0.0271044	0.0824425
CBM9	0.14094	0.0895522	1.57383	0.654276	0.168831	0.316017
GH35	0.248322	0.159204	1.55977	0.641337	0.0421732	0.121525
PL1	0.100671	0.0646766	1.55653	0.638334	0.236852	0.421713
CE1	0.805369	0.522388	1.54171	0.624528	4.50333e-08	3.28743e-06
GH29	0.442953	0.293532	1.50904	0.593634	0.0047648	0.0231887
GT32	0.208054	0.139303	1.49353	0.578725	0.111842	0.23327
GH95	0.422819	0.283582	1.49099	0.576273	0.00869334	0.0373302
GT111	0.228188	0.154229	1.47954	0.56515	0.0951412	0.208359
CE9	0.704698	0.482587	1.46025	0.546216	3.20686e-05	0.000574956
GH84	0.0939597	0.0646766	1.45276	0.538798	0.31904	0.521302
CE20	0.288591	0.199005	1.45017	0.53622	0.0571397	0.150647
CE19	0.100671	0.0696517	1.44535	0.531419	0.330265	0.527941
GH32	0.61745	0.427861	1.44311	0.52918	0.000532743	0.00432114
GH2	0.892617	0.631841	1.41273	0.498481	1.5939e-08	3.28743e-06
GH23	0.677852	0.482587	1.40462	0.490182	0.000312194	0.00300902
GH57	0.208054	0.149254	1.39396	0.479189	0.157196	0.301981
GH123	0.208054	0.149254	1.39396	0.479189	0.157196	0.301981
GH20	0.422819	0.303483	1.39322	0.478426	0.0239379	0.0754353
GH106	0.248322	0.179104	1.38647	0.471412	0.143047	0.282227
GT39	0.147651	0.109453	1.34899	0.431883	0.328904	0.527941
GT76	0.0738255	0.0547264	1.34899	0.431883	0.50877	0.72824
CBM6	0.0738255	0.0547264	1.34899	0.431883	0.50877	0.72824
GH94	0.489933	0.363184	1.34899	0.431883	0.0212575	0.0703145
GH5	0.362416	0.268657	1.34899	0.431883	0.0625323	0.152162
GH10	0.14094	0.104478	1.34899	0.431883	0.321351	0.521302
CE15	0.0671141	0.0497512	1.34899	0.431883	0.495254	0.718282
CBM82	0.00671141	0.00497512	1.34899	0.431883	1	1
CBM26	0.0201342	0.0149254	1.34899	0.431883	0.702432	0.865292
GH98	0.0402685	0.0298507	1.34899	0.431883	0.767885	0.923993
GT92	0.00671141	0.00497512	1.34899	0.431883	1	1
GT105	0.00671141	0.00497512	1.34899	0.431883	1	1
GH111	0.00671141	0.00497512	1.34899	0.431883	1	1
GH49	0.00671141	0.00497512	1.34899	0.431883	1	1
GH38	0.275168	0.208955	1.31687	0.397118	0.16327	0.310924
GH172	0.174497	0.134328	1.29903	0.377435	0.365701	0.57206
GH36	0.624161	0.482587	1.29336	0.371129	0.00933944	0.0378766
CE7	0.114094	0.0895522	1.27405	0.349421	0.474964	0.693448
GH1	0.449664	0.353234	1.27299	0.348225	0.0770383	0.181413
CBM48	0.510067	0.412935	1.23522	0.304771	0.0824899	0.190161
CE12	0.14094	0.114428	1.23169	0.300639	0.515373	0.732901
GH163	0.120805	0.0995025	1.21409	0.27988	0.602979	0.795496
GH77	0.892617	0.736318	1.21227	0.277712	0.000234538	0.00285354
GH3	0.85906	0.721393	1.19084	0.251974	0.00255472	0.0139871
GT35	0.946309	0.79602	1.1888	0.249506	3.93805e-05	0.000574956
GT5	0.946309	0.79602	1.1888	0.249506	3.93805e-05	0.000574956
GH25	0.765101	0.646766	1.18296	0.242405	0.0188014	0.0653574
CBM35	0.0939597	0.079602	1.18037	0.239238	0.700865	0.865292
PL11	0.0805369	0.0696517	1.15628	0.209491	0.837116	0.980365
CBM23	0.0402685	0.0348259	1.15628	0.209491	0.783508	0.933309
GT83	0.255034	0.223881	1.13915	0.187958	0.526506	0.738559
GH63	0.107383	0.0945274	1.13599	0.183956	0.721042	0.882169
GH33	0.281879	0.248756	1.13315	0.180344	0.539587	0.738559
GH16	0.208054	0.18408	1.13024	0.176626	0.587262	0.779457
GH116	0.033557	0.0298507	1.12416	0.168849	1	1
GH117	0.033557	0.0298507	1.12416	0.168849	1	1
GT4	0.939597	0.855721	1.09802	0.134901	0.0145042	0.054766
GH13	0.939597	0.860697	1.09167	0.126538	0.0215501	0.0703145
GH151	0.0469799	0.0447761	1.04922	0.0693131	1	1
GH109	0.563758	0.542289	1.03959	0.0560163	0.744622	0.900951
GT8	0.308725	0.303483	1.01727	0.0247078	1	1
AA7	0.0402685	0.039801	1.01174	0.0168457	1	1
CBM74	0.0201342	0.0199005	1.01174	0.0168457	1	1
GH161	0.0201342	0.0199005	1.01174	0.0168457	1	1
GH73	0.255034	0.253731	1.00513	0.00738534	1	1
GT28	0.973154	0.970149	1.0031	0.00446195	1	1
CE4	0.912752	0.910448	1.00253	0.00364617	1	1
GH65	0.154362	0.154229	1.00087	0.00124882	1	1
GT51	0.95302	0.970149	0.982344	-0.0257	0.40916	0.61374
CE14	0.0536913	0.0547264	0.981086	-0.0275484	1	1
GH8	0.100671	0.104478	0.963567	-0.0535437	1	1
GT20	0.0671141	0.0696517	0.963567	-0.0535437	1	1
GH18	0.389262	0.41791	0.931448	-0.102453	0.659814	0.840112
GH146	0.0939597	0.104478	0.899329	-0.153079	0.857505	0.998902
GT84	0.0671141	0.0746269	0.899329	-0.153079	0.83668	0.980365
CBM4	0.0268456	0.0298507	0.899329	-0.153079	1	1
CBM66	0.0134228	0.0149254	0.899329	-0.153079	1	1
CBM77	0.0134228	0.0149254	0.899329	-0.153079	1	1
GH101	0.0134228	0.0149254	0.899329	-0.153079	1	1
CE11	0.241611	0.278607	0.86721	-0.205547	0.463146	0.68533
GT1	0.0604027	0.0696517	0.86721	-0.205547	0.828998	0.980365
GH59	0.033557	0.039801	0.843121	-0.246189	1	1
GH74	0.033557	0.039801	0.843121	-0.246189	1	1
GT19	0.248322	0.298507	0.831879	-0.265554	0.334737	0.531213
GH129	0.0738255	0.0895522	0.824385	-0.27861	0.696525	0.865292
GT113	0.0604027	0.0746269	0.809396	-0.305082	0.672869	0.851782
CE3	0.033557	0.0447761	0.749441	-0.416114	0.78415	0.933309
PL9	0.0738255	0.0995025	0.741946	-0.430613	0.451123	0.672081
GT26	0.295302	0.422886	0.698302	-0.518076	0.0184608	0.0653574
GT30	0.201342	0.293532	0.685929	-0.543869	0.0623321	0.152162
GH108	0.0201342	0.0298507	0.674497	-0.568117	0.738107	0.898031
GH128	0.00671141	0.00995025	0.674497	-0.568117	1	1
CBM86	0.00671141	0.00995025	0.674497	-0.568117	1	1
GH79	0.00671141	0.00995025	0.674497	-0.568117	1	1
PL6	0.00671141	0.00995025	0.674497	-0.568117	1	1
GH68	0.00671141	0.00995025	0.674497	-0.568117	1	1
CBM38	0.00671141	0.00995025	0.674497	-0.568117	1	1
CBM34	0.100671	0.159204	0.632341	-0.661226	0.153028	0.299224
GH170	0.0402685	0.0696517	0.57814	-0.790509	0.351875	0.554394
GH85	0.0201342	0.0348259	0.57814	-0.790509	0.526392	0.738559
CBM2	0.0134228	0.0248756	0.539597	-0.890045	0.703297	0.865292
GH44	0.0134228	0.0248756	0.539597	-0.890045	0.703297	0.865292
GT9	0.154362	0.288557	0.534946	-0.902536	0.00323901	0.0168891
GH136	0.0604027	0.114428	0.527867	-0.921754	0.0934064	0.206626
GH102	0.033557	0.0746269	0.449664	-1.15308	0.110146	0.231941
GH121	0.0201342	0.0447761	0.449664	-1.15308	0.248754	0.438062
GH166	0.0134228	0.0298507	0.449664	-1.15308	0.474758	0.693448
GH87	0.00671141	0.0149254	0.449664	-1.15308	0.639402	0.828574
GT41	0.00671141	0.0149254	0.449664	-1.15308	0.639402	0.828574
GT17	0.00671141	0.0149254	0.449664	-1.15308	0.639402	0.828574
AA4	0.0604027	0.154229	0.391643	-1.35239	0.00642353	0.0287093
AA3	0.0134228	0.0348259	0.385427	-1.37547	0.310956	0.5206
GH103	0.0268456	0.0746269	0.359732	-1.47501	0.0581544	0.150647
GH24	0.0671141	0.189055	0.354998	-1.49412	0.000909024	0.00658584
CBM22	0.0134228	0.039801	0.337248	-1.56812	0.199245	0.363622
GH37	0.0201342	0.0597015	0.337248	-1.56812	0.107089	0.227695
PL17	0.00671141	0.0199005	0.337248	-1.56812	0.399004	0.606818
GT25	0.00671141	0.0199005	0.337248	-1.56812	0.399004	0.606818
CBM40	0.00671141	0.0199005	0.337248	-1.56812	0.399004	0.606818
AA6	0.00671141	0.0547264	0.122636	-3.02755	0.0158649	0.0588885
AA1	0.00671141	0.0597015	0.112416	-3.15308	0.00905831	0.0376543
