## Supplementary Table S10 for "Ecological and functional stratification of the stool microbiome predicts response to immune checkpoint inhibitors across cancer types"

### Sheet: Sheet1
family	function
GH105	unsaturated rhamnogalacturonyl hydrolase
GH110	alpha-galactosidase
GH112	lacto-N-biose phosphorylase or galacto-N-biose phosphorylase
GH113	beta-mannanase
GH115	xylan alpha-1,2-glucuronidase
GH120	beta-xylosidase
GH125	exo-alpha-1,6-mannosidase
GH127	beta-L-arabinofuranosidase
GH13	alpha-amylase
GH130	beta-1,4-mannosylglucose phosphorylase
GH133	amylo-alpha-1,6-glucosidase
GH137	beta-L-arabinofuranosidase
GH142	beta-L-arabinofuranosidase
GH143	2-keto-3-deoxy-D-lyxo-heptulosaric acid hydrolase
GH144	endo-beta-1,2-glucanase
GH171	peptidoglycan beta-N-acetylmuramidase
GH2	beta-galactosidase
GH20	beta-hexosaminidase
GH23	lysozyme type G
GH25	lysozyme
GH26	beta-mannanase
GH27	alpha-galactosidase
GH28	polygalacturonase
GH29	alpha-L-fucosidase
GH3	beta-glucosidase
GH30	endo-beta-1,4-xylanase
GH31	alpha-glucosidase
GH32	invertase
GH35	beta-galactosidase
GH36	alpha-galactosidase
GH39	alpha-L-iduronidase
GH4	maltose-6-phosphate glucosidase
GH42	beta-galactosidase
GH43	beta-xylosidase
GH50	beta-agarase
GH51	endoglucanase
GH53	endo-beta-1,4-galactanase
GH66	cycloisomaltooligosaccharide glucanotransferase
GH77	amylomaltase or 4-alpha-glucanotransferase
GH78	alpha-L-rhamnosidase
GH88	d-4,5-unsaturated beta-glucuronyl hydrolase
GH89	alpha-N-acetylglucosaminidase
GH9	endoglucanase
GH92	mannosyl-oligosaccharide alpha-1,2-mannosidase
GH94	cellobiose phosphorylase
GH95	alpha-L-fucosidase
GH97	glucoamylase
