## Supplementary Table S12 for "Ecological and functional stratification of the stool microbiome predicts response to immune checkpoint inhibitors across cancer types"

### Sheet: Sheet1
ID	Description	setSize	enrichmentScore	NES	pvalue	p.adjust	qvalue	rank
ko00340	Histidine metabolism	13	0.885342	1.78756	2.47709e-05	0.00056973	0.000478034	206
ko01210	2-Oxocarboxylic acid metabolism	32	0.73256	1.73306	0.000111247	0.00153521	0.00128813	298
ko00052	Galactose metabolism	17	0.809709	1.72728	0.000415452	0.0047777	0.00400875	274
ko00040	Pentose and glucuronate interconversions	24	0.736276	1.66308	0.00100479	0.00990434	0.00831028	365
ko01230	Biosynthesis of amino acids	115	0.618192	1.63046	8.11061e-06	0.000279816	0.000234781	321
ko00220	Arginine biosynthesis	17	0.763788	1.62932	0.00323542	0.0223244	0.0187314	148
ko00500	Starch and sucrose metabolism	25	0.713687	1.61713	0.00277328	0.0223244	0.0187314	383
ko00290	Valine, leucine and isoleucine biosynthesis	10	0.834348	1.59914	0.00307794	0.0223244	0.0187314	298
ko01110	Biosynthesis of secondary metabolites	273	0.546219	1.47986	1.24191e-06	8.56919e-05	7.19001e-05	335
ko00230	Purine metabolism	50	-0.447773	-1.57286	0.00678439	0.0390102	0.0327317	193
ko01232	Nucleotide metabolism	44	-0.450068	-1.58867	0.00530559	0.0332805	0.0279242	218
ko03010	Ribosome	54	-0.541587	-1.95636	6.87103e-05	0.00118525	0.000994492	360
